# Co-expressed subunits of dual genetic origin define a conserved supercomplex mediating essential protein import into chloroplasts

**DOI:** 10.1101/2020.07.04.188128

**Authors:** Silvia Ramundo, Yukari Asakura, Patrice A. Salomé, Daniela Strenkert, Morgane Boone, Luke C. M. Mackinder, Kazuaki Takafuji, Emine Dinc, Michèle Rahire, Michèle Crèvecoeur, Leonardo Magneschi, Olivier Schaad, Michael Hippler, Martin C. Jonikas, Sabeeha Merchant, Masato Nakai, Jean-David Rochaix, Peter Walter

**Affiliations:** Department of Biochemistry and Biophysics, University of California at San Francisco, San Francisco, USA; Howard Hughes Medical Institute; Laboratory of Organelle Biology, Institute for Protein Research, Osaka University, Osaka, Japan; Department of Chemistry and Biochemistry, UCLA, Los Angeles, USA; Present address: QB3, University of California, Berkeley, USA; Department of Biology, University of York, UK; Graduate School of Medicine, Osaka University, Osaka, Japan; Departments of Molecular Biology and Plant Biology, University of Geneva, Geneva, Switzerland; Institute of Plant Biology and Biotechnology, University of Münster, Münster, Germany; Department of Biochemistry, University of Geneva, Geneva, Switzerland; Institute of Plant Science and Resources, Okayama University, Kurashiki, Japan; Department of Molecular Biology, Princeton University, USA

## Abstract

In photosynthetic eukaryotes, thousands of proteins are translated in the cytosol and imported into the chloroplast through the concerted action of two translocons — termed TOC and TIC — located in the outer and inner membranes of the chloroplast envelope, respectively. The degree to which the molecular composition of the TOC and TIC complexes is conserved over phylogenetic distances has remained controversial. Here, we combine transcriptomic, biochemical, and genetic tools in the green alga Chlamydomonas (*Chlamydomonas reinhardtii*) to demonstrate that, despite a lack of evident sequence conservation for some of its components, the algal TIC complex mirrors the molecular composition of a TIC complex from *Arabidopsis thaliana.* The Chlamydomonas TIC complex contains three nuclear-encoded subunits, Tic20, Tic56 and Tic100, and one chloroplast-encoded subunit, Tic214, and interacts with the TOC complex, as well as with several uncharacterized proteins to form a stable supercomplex (TicToc), indicating that protein import across both envelope membranes is mechanistically coupled. Expression of the nuclear and chloroplast genes encoding both known and the here newly identified TicToc components is highly coordinated, suggesting that a mechanism for regulating its biogenesis across compartmental boundaries must exist. Conditional repression of Tic214, the only chloroplast-encoded subunit in the TicToc complex, impairs the import of chloroplast proteins with essential roles in chloroplast ribosome biogenesis and protein folding and induces a pleiotropic stress response, including several proteins involved in the chloroplast unfolded protein response. These findings underscore the functional importance of the TicToc supercomplex in maintaining chloroplast proteostasis.
