## Supplementary material for "Co-expressed subunits of dual genetic origin define a conserved supercomplex mediating essential protein import into chloroplasts": Table S3

### Sheet: Sheet1
	Gene ID	Protein	mean PCC within group	Standard deviation
Proteasome
Core particle	Cre10.g424400	Pbb1	0.758615	0.0869539
	Cre10.g418100	Poa3	0.757336	0.100042
	Cre01.g030850	Poa4	0.75001	0.120144
	Cre14.g619550	Poa7	0.768366	0.0932764
	Cre17.g705400	Poa1	0.741146	0.109024
	Cre17.g724350	Poa5	0.76169	0.0767885
	Cre12.g531100	Pba2	0.730189	0.0997225
	Cre10.g461950	Pbe1	0.716686	0.100172
	Cre06.g304300	Poa6	0.70824	0.105788
	Cre06.g267500	Psmb3	0.690788	0.1088
	Cre14.g610950	Pbd1	0.649649	0.100479
	Cre26.g756797	Psmb1	0.683075	0.158238
	Cre08.g373250	Poa2	0.62565	0.119578
	Cre06.g280850	Pbg1	0.611254	0.124517
	Cre06.g279000	Pba1	0.582059	0.134661
Regulatory particle	Cre13.g581450	Rpn7	0.760525	0.0763137
	Cre16.g676197	Rpn1	0.727154	0.106094
	Cre17.g710150	Rpt4	0.723507	0.1138
	Cre16.g663500	Rpn10	0.734838	0.0772536
	Cre14.g632775	Rpn5	0.716961	0.136882
	Cre14.g625400	Rpt1	0.712379	0.102286
	Cre06.g275650	Rpn3	0.699727	0.10719
	Cre06.g278256	Rpn8	0.729757	0.122708
	Cre10.g439150	Rpt5	0.712375	0.0825075
	Cre01.g011500	Rpn11	0.705517	0.0944484
	Cre02.g097650	Rpn6	0.686802	0.0956579
	Cre07.g329700	Rpt2	0.674968	0.122226
	Cre17.g727950	Rpn2	0.652851	0.115708
	Cre16.g671100	Csn3	0.673943	0.125397
	Cre04.g216600	Rpt6	0.636094	0.111517
	Cre05.g234300	Csn1	0.657367	0.102925
	Cre17.g734516	Rpn9	0.612754	0.13998
	Cre11.g478240	Csn4	0.631896	0.167635
	Cre09.g399178	Csn5	0.62647	0.16304
	Cre17.g708300	Rpn12	0.613664	0.138158
	Cre14.g608850	Csn8	0.599321	0.166918
	Cre09.g402450	Rpt3	0.552456	0.155089
	Cre16.g651500	Csn7	0.546059	0.0867614
	Cre01.g030800	Csn2	0.542942	0.15311
	Cre11.g467647	Csn6	0.533948	0.0581689
cp translocon
	Cre17.g734300	Toc90	0.329647	0.374417
	Cre03.g175200	Toc75-III	0.315385	0.379179
	Cre08.g379650	Tic20-I	0.306931	0.373013
	Cre14.g625750	Tic22	0.320299	0.272969
	Cre06.g252200	Toc75	0.289638	0.296947
	Cre12.g508000	Tic40-I	0.350593	0.231559
	Cre01.g039150	Tic20-IIa	0.302398	0.261453
	Cre06.g269050	Tic62	0.299714	0.285165
	Cre17.g707500	Toc120	0.220867	0.315309
	Cre10.g452450	Tic110	0.220118	0.268118
	Cre11.g476500	Pao7	0.263547	0.208431
	Cre03.g181250	Tic64-IV	0.30327	0.208496
	Cre04.g225050	Tic20-IIb	0.223402	0.246621
	Cre10.g450550	Pao3	0.292847	0.206848
	Cre11.g467755	Tic62	0.188099	0.244464
	Cre09.g388097	Toc75-V	0.174467	0.272847
	Cre10.g454734	Tic21-I	0.215138	0.212248
	Cre12.g490650	Tic40-II	0.180452	0.194752
	Cre17.g724600	Pao2	0.102519	0.264322
	Cre06.g278245	Pao5	0.0960015	0.268083
	Cre17.g724700	Pao1	0.0609465	0.244595
	Cre03.g173450	Pao4	0.174086	0.190298
	Cre06.g305650	Pao6	-0.0636645	0.23584
	Cre07.g349700	Tic62-II	-0.0531636	0.227483
	Cre11.g467759	Tic21-II	0.111179	0.137294
	Cre11.g467630	Toc64	0.115332	0.184952
	Cre13.g583050	Pao8	0.117211	0.142011
