## Supplementary material for "Co-expressed subunits of dual genetic origin define a conserved supercomplex mediating essential protein import into chloroplasts": Table S4

### Sheet: Sheet1
	Figure 1C.
			Average	SD	N	matrix		D-statistic	p-value
	genome-wide pariwise PCCs		0.003	0.19953	314778564	17,742 x 17,742
	26S proteasome		0.68	0.14	1600	40 x 40		0.94	< 2.2E-16	compared to rnorm(1600,mean=0.003,sd=0.19953)
	chloroplast translocon (cpA)		0.44	0.23	324	18 x 18		0.72	< 2.2E-16	compared to rnorm(324,mean=0.003,sd=0.19953)
	chloroplast translocon (cpB)		0.34	0.3	81	9 x 9		0.52	7e-10	compared to rnorm(81,mean=0.003,sd=0.19953)
	chloroplast translocon (cpA+cpB)		0.23	0.31	729	27 x 27		0.37	< 2.2E-16	compared to rnorm(729,mean=0.003,sd=0.19953)
	Figure 2C.
			Average	SD	N			D-statistic	p-value
	chloroplast translocon (cp1)		0.22	0.29	441	21 x 21		0.38	< 2.2E-16	compared to rnorm(441,mean=0.003,sd=0.19953)
	chloroplast translocon (cp2)		0.74	0.15	361	19 x 19		0.98	< 2.2E-16	compared to rnorm(361,mean=0.003,sd=0.19953)
	chloroplast translocon (cp3)		0.75	0.09	625	25 x 25		0.99	< 2.2E-16	compared to rnorm(625,mean=0.003,sd=0.19953)
	Figure S1C.
			Average	SD	N			D-statistic	p-value
	genome-wide pariwise PCCs		0.006	0.321395	520296100	22,810 x 22,810
	26S proteasome		0.51	0.27	3136	56 x 56		0.66	< 2.2E-16	compared to rnorm(3126,mean=0.006,sd=0.321395)
	chloroplast translocon (cpA)		0.72	0.16	576	24 x 24		0.86	< 2.2E-16	compared to rnorm(576,mean=0.006,sd=0.321395)
	chloroplast translocon (cpB)		0.17	0.34	81	9 x 9		0.27	0.005	compared to rnorm(81,mean=0.006,sd=0.321395)
	chloroplast translocon (cpC)		0.32	0.35	81	9 x 9		0.43	5.4e-07	compared to rnorm(81,mean=0.006,sd=0.321395)
