## Supplementary material for "Co-expressed subunits of dual genetic origin define a conserved supercomplex mediating essential protein import into chloroplasts": Table S5

### Sheet: Sheet1
Function	gene ID	Protein ID	Mean PCC within group	Standard deviation
proteasome
core particle	At4g14800	Pbd2	0.653231	0.132715
	At1g47250	Pae1	0.667065	0.123257
	At2g05840;At5g35590	Pbe1	0.639174	0.130583
	At4g31300	Pbb2	0.635685	0.134062
	At2g27020	Pag1	0.623784	0.140895
	At5g42790	Pbg1	0.602189	0.147677
	At3g22110	Pbc1	0.616066	0.120125
	At1g79210	Pbf1	0.59949	0.144713
	At3g14290	Pbd1	0.620715	0.129959
	At5g66140	Paf1	0.608939	0.140069
	At1g21720	Pbb1	0.597481	0.148792
	At3g51260	Pab2	0.543482	0.157419
	At1g53850	Pad1	0.538289	0.151521
	At3g27430	Pae2	0.555573	0.164542
	At3g26340;At1g13060	Pba1	0.544074	0.168551
	At1g16470	Pab1	0.552956	0.181458
	At1g56450	Pac1	0.474424	0.160471
	At5g40580	Pad2	0.429611	0.13922
	At1g77440	Paa2	0.475057	0.205022
	At3g60820	Paf2	0.434113	0.161594
	At3g22630	Pbc2	0.490577	0.151114
regulatory particle	At4g24820	Rpn7	0.648472	0.127089
	At1g64520	Rpn12a	0.663896	0.104499
	At5g23540	Rpn11	0.652859	0.139964
	At5g43010	Rpt4a	0.662068	0.106824
	At4g38630	Rpn10	0.631433	0.13103
	At5g09900	Rpn5a	0.614246	0.132127
	At4g14110	Csn8	0.587021	0.148191
	At5g58290	Rpt3	0.571662	0.184668
	At3g61140	Csn1	0.567299	0.134649
	At5g64760	Rpn5b	0.587686	0.135234
	At5g19990	Rpt6a	0.570317	0.17
	At2g32730	Rpn2a	0.580676	0.117334
	At3g05530	Rpt5a	0.563334	0.166206
	At1g09100	Rpt5b	0.592217	0.152201
	At5g14250	Csn3	0.539534	0.161125
	At5g45620	Rpn9a	0.56829	0.150524
	At1g29150	Rpn6	0.520496	0.121912
	At3g11270	Rpn8b	0.547704	0.126789
	At1g04810	Rpn2b	0.47062	0.16322
	At5g05780	Rpn8a	0.525169	0.152351
	At4g29040	Rpt2a	0.507718	0.189494
	At1g53750	Rpt1a	0.468936	0.220941
	At2g26990	Csn2	0.455625	0.196814
	At1g20200	Rpn3a	0.486131	0.173562
	At5g56280	Csn6a	0.491305	0.144997
	At1g02090	Csn7	0.407716	0.173945
	At5g42970	Csn4	0.410588	0.161819
	At1g71230	Csn5b	0.401195	0.159959
	At4g26430	Csn6b	0.426728	0.189968
	At2g20580	Rpn1a	0.43714	0.177416
	At1g22920	Csn5a	0.414079	0.200309
	At1g75990	Rpn3b	0.378036	0.150239
	At2g20140	Rpt2b	0.378202	0.163673
	At2g32950	Cop1	-0.0495053	0.143836
	At3g13550	Cop10	-0.376045	0.181251
cp translocon
	At5g01590	Tic56	0.403371	0.52014
	At3g18890	Tic62	0.376769	0.548085
	At2g15290	Tic21	0.376877	0.538813
	At4g33350	Tic22-IV	0.419717	0.490145
	At5g16620	Tic40	0.388818	0.512171
	At5g55710	Tic20-V	0.363254	0.551655
	At2g34460	Tic62-like	0.353001	0.543015
	At3g46780	Tic62-like	0.345147	0.549387
	At1g02280	Toc33	0.372929	0.501702
	At4g02510	Toc159	0.400053	0.472159
	At5g22640	Tic100	0.391822	0.468604
	At2g24820	Tic55	0.341319	0.528983
	At2g47840	Tic20-II	0.34127	0.512103
	At5g19620	Toc75-V	0.398989	0.447524
	At3g46740	Toc75-III	0.377282	0.466597
	At1g08980	Toc64	0.349075	0.485024
	At1g06950	Tic110	0.375103	0.434449
	At4g25650	Ptc52	0.287022	0.507253
	At5g62650	Tic22-like	0.356145	0.37971
	At4g15810	Toc100	0.305452	0.425889
	At3g17970	Toc64-III	0.348483	0.384333
	At3g44880	Pao	0.261466	0.484192
	At3g23710	Tic22	0.318154	0.384194
	At2g37540	Tic32-like	0.222937	0.397007
	At4g27760	Tic32-like	0.263234	0.30974
	At1g35860	Toc75-I	0.0779941	0.202642
	At5g02540	Tic32-like	0.149938	0.235968
	At4g09080	Toc75-IV	0.182888	0.253652
	At5g53100	Tic32-like	0.00109747	0.0940538
	At5g20300	Toc90	0.172858	0.172395
	At5g50130	Tic32-like	0.034468	0.129015
	At4g11410	Tic32-like	0.0073657	0.151952
	At4g24050	Tic32-like	0.00867718	0.148297
	At3g16620	Toc120	-0.179688	0.310557
	At2g16640	Toc132	-0.0484901	0.260502
	At1g80920	Toc12	-0.183342	0.243289
	At5g09420	Toc64-V	-0.105221	0.246414
	At5g53090	Tic32	-0.138412	0.369188
	At5g05000	Toc34	0.00194758	0.306021
	At4g23430	Tic32-like	-0.217075	0.326186
	At1g64590	Tic32-like	-0.348127	0.44269
	At4g03320	Tic20-IV	-0.363843	0.432626
