## Supplementary material for "Co-expressed subunits of dual genetic origin define a conserved supercomplex mediating essential protein import into chloroplasts": Table S9

### Sheet: Sheet1
		Spectral counts
Gene ID	Protein ID	mock		no ATP		0.3 mM ATP
orf1995 (tic214)a	Tic214	37	12	163	190	205	234
Cre16.g696000 a	Ctap2	21	7	148	175	198	214
Cre06.g249750	Not annotated	2	0	138	170	115	141
Cre03.g175200 a	Toc75	11	3	89	100	115	112
Cre16.g665200	Not annotated	0	0	90	92	97	83
orf2971	Orf2971	0	0	76	39	95	59
Cre17.g734300 a	Toc90	3	2	62	88	97	102
Cre06.g300550 a	Tic100	7	4	60	54	73	68
Cre07.g352350 a	Fhl3	3	2	44	30	64	29
Cre06.g250902	methionine synthase	0	0	52	78	61	74
Cre17.g722750 a	Ctap4	10	3	43	46	50	48
Cre01.g049900 a	Not annotated	0	0	37	23	36	32
Cre06.g252200 a	Toc34	5	2	27	34	38	39
Cre03.g201100	Fhl1	0	0	31	16	37	26
Cre17.g707500	Toc120	0	0	37	45	33	36
Cre12.g532100 a	Ctap3	3	0	23	30	33	44
Cre01.g054850	Not annotated	4	0	24	26	30	39
Cre02.g142800	Thioredoxin	5	2	26	27	25	22
Cre09.g402100 a	Not annotated	2	0	16	24	30	27
Cre17.g727100 a	Tic56	0	2	19	24	30	35
Cre08.g378750 a	Ctap7	2	0	25	18	36	22
a the encoded protein was identified in preCrFDX1:FLAG3x:Protein A:HIS6X translocation intermediates (Table 2).
