## Supplementary material for "Co-expressed subunits of dual genetic origin define a conserved supercomplex mediating essential protein import into chloroplasts": Table S13

### Sheet: Figure S8 Panel A_B (n=769)
	Spectral counts
	Tic214 OFF			Tic214 ON			log2 FC (Tic214 OFF/Tic214 ON)
Protein ID	2 days	4 days	6 days	2 days	4 days	6 days	2 days	4 days	6 days
Cre06.g250100.t1.2	181	278	301	145	125	165	0.319937	1.15316	0.867297
Cre03.g180750.t1.2	58	49	49	200	232	133	-1.78588	-2.24327	-1.44057
Cre11.g467770.t1.1	72	57	80	172	162	161	-1.25634	-1.50696	-1.00899
Cre02.g080200.t1.2	88	64	75	155	142	154	-0.816693	-1.14975	-1.03797
Cre07.g352800.t1.2	90	151	129	19	36	61	2.24393	2.06848	1.08049
Cre02.g090850.t1.1	102	146	132	36	47	36	1.5025	1.63524	1.87447
Cre13.g589450.t1.2	46	68	56	15	30	122	1.61667	1.18057	-1.12338
Cre07.g353450.t1.2	80	52	59	79	105	66	0.0181473	-1.01381	-0.161751
Cre12.g548950.t1.2	40	37	45	58	104	105	-0.536053	-1.49099	-1.22239
Cre12.g498500.t1.2	63	102	103	25	33	51	1.33342	1.62803	1.01408
Cre09.g396213.t1.1	53	46	52	82	102	85	-0.629632	-1.14886	-0.708951
Cre13.g583550.t1.2	50	100	83	40	44	42	0.321928	1.18442	0.982722
Cre13.g592200.t1.2	99	97	95	85	22	9	0.219966	2.14048	3.39993
Cre07.g344400.t1.2	26	10	17	96	99	96	-1.88452	-3.30743	-2.4975
Cre01.g020918.t1.1	78	97	83	47	42	31	0.730813	1.2076	1.42084
Cre02.g076250.t1.1	68	49	45	72	73	92	-0.0824622	-0.575115	-1.03171
Cre08.g372450.t1.2	40	35	28	91	59	68	-1.18587	-0.75336	-1.28011
Cre12.g514850.t1.2	63	77	85	55	43	40	0.19592	0.840522	1.08746
Cre17.g726850.t1.2	79	85	81	13	7	78	2.60334	3.60204	0.0544478
Cre04.g214150.t1.1	1	1	1	83	17	10	-6.37504	-4.08746	-3.32193
Cre16.g673650.t1.1	46	45	36	54	64	81	-0.231326	-0.508147	-1.16993
Cre06.g280050.t1.2	46	81	74	6	14	14	2.9386	2.5325	2.4021
Cre05.g233050.t1.2	57	79	80	34	40	38	0.745427	0.981853	1.074
Cre14.g617450.t1.2	34	78	72	7	11	1	2.28011	2.82597	6.16993
Cre12.g537100.t1.2	55	61	77	25	22	24	1.1375	1.47131	1.68182
Cre06.g278255.t1.1	45	14	17	65	58	74	-0.530515	-2.05063	-2.12199
Cre12.g550850.t1.2	42	49	24	68	71	67	-0.695145	-0.535037	-1.48113
Cre09.g396400.t1.2	1	2	49	41	70	2	-5.35755	-5.12928	4.61471
Cre01.g004300.t1.2	59	66	48	35	31	35	0.75336	1.0902	0.455679
Cre11.g467547.t1.1	55	65	57	33	30	31	0.736966	1.11548	0.878694
Cre12.g526800.t1.2	50	60	64	23	33	14	1.12029	0.862496	2.19265
Cre12.g485150.t1.2	63	55	52	54	51	25	0.222392	0.108934	1.05658
Cre04.g232104.t1.1	34	24	28	36	54	63	-0.0824622	-1.16993	-1.16993
Cre04.g225350.t2.1	48	63	47	32	27	1	0.584963	1.22239	5.55459
Cre16.g651750.t1.2	57	61	62	21	23	30	1.44057	1.40718	1.04731
Cre02.g078100.t1.1	52	62	55	12	27	35	2.11548	1.19931	0.652077
Cre03.g193800.t1.1	61	53	48	23	38	34	1.40718	0.479993	0.4975
Cre17.g720050.t1.2	36	37	27	49	43	61	-0.444785	-0.216811	-1.17585
Cre01.g007051.t1.2	60	49	2	3	2	59	4.32193	4.61471	-4.88264
Cre03.g145967.t1.1	39	57	58	18	18	16	1.11548	1.66297	1.85798
Cre03.g152150.t1.2	49	52	56	54	57	19	-0.140178	-0.13245	1.55943
Cre01.g004500.t1.2	55	57	48	29	31	9	0.923379	0.878694	2.41504
Cre07.g314650.t1.2	28	57	47	22	15	36	0.347923	1.926	0.384664
Cre01.g032650.t2.1	28	10	7	57	44	1	-1.02554	-2.1375	2.80735
Cre01.g050950.t1.2	23	15	13	56	39	34	-1.28379	-1.37851	-1.38702
Cre06.g293950.t1.2	16	8	13	56	48	21	-1.80735	-2.58496	-0.691878
Cre07.g344550.t1.2	55	48	50	24	36	30	1.1964	0.415037	0.736966
Cre12.g508250.t1.1	38	55	46	13	29	34	1.54749	0.923379	0.436099
Cre08.g359350.t1.2	42	20	20	45	47	54	-0.0995357	-1.23266	-1.43296
Cre16.g657550.t1.1	16	17	19	11	23	52	0.540568	-0.436099	-1.45251
Cre10.g430501.t1.1	31	19	22	51	51	22	-0.718229	-1.4245	0
Cre03.g208100.t1.1	33	50	41	5	4	17	2.72247	3.64386	1.27009
Cre03.g177053.t1.1	45	49	40	23	24	22	0.968291	1.02975	0.862496
Cre13.g568650.t1.2	43	37	24	48	46	48	-0.158698	-0.314109	-1
Cre06.g293582.t1.1	43	48	48	18	29	26	1.25634	0.726982	0.884523
Cre10.g439900.t1.2	32	47	38	13	18	28	1.29956	1.38466	0.440573
Cre16.g676350.t1.1	26	47	35	7	4	24	1.89308	3.55459	0.544321
Cre06.g250902.t1.1	43	46	45	25	15	11	0.782409	1.61667	2.03242
Cre17.g744147.t1.1	31	46	40	18	21	22	0.784271	1.13124	0.862496
Cre03.g175400.t1.2	33	1	21	39	46	33	-0.241008	-5.52356	-0.652077
Cre15.g639150.t1.1	30	46	45	18	10	11	0.736966	2.20163	2.03242
Cre07.g346050.t2.1	34	1	2	46	10	1	-0.436099	-3.32193	1
Cre05.g241950.t1.2	45	44	45	42	27	14	0.0995357	0.704544	1.6845
Cre02.g087950.t1.2	39	45	31	18	27	18	1.11548	0.736966	0.784271
Cre07.g312900.t1.1	26	45	32	22	15	20	0.241008	1.58496	0.678072
Cre03.g149250.t1.2	34	45	36	12	13	16	1.5025	1.79141	1.16993
Cre01.g012350.t1.2	22	44	35	10	16	12	1.1375	1.45943	1.54432
Cre02.g104650.t1.1	25	44	37	1	18	14	4.64386	1.28951	1.4021
Cre09.g394750.t1.2	32	24	15	35	36	43	-0.129283	-0.584963	-1.51937
Cre14.g630847.t1.1	28	20	17	43	39	35	-0.61891	-0.963474	-1.04182
Cre06.g273300.t1.2	43	33	24	19	31	24	1.17834	0.0901978	0
Cre12.g500550.t1.2	20	21	25	7	21	43	1.51457	0	-0.782409
Cre06.g273850.t1.2	43	32	24	32	1	2	0.426265	5	3.58496
Cre08.g370601.t1.1	30	34	43	10	7	10	1.58496	2.28011	2.10434
Cre02.g080650.t1.2	42	36	39	22	28	18	0.932886	0.36257	1.11548
Cre09.g396326.t1.1	30	42	36	15	26	12	1	0.691878	1.58496
Cre16.g683793.t1.1	22	42	40	15	23	19	0.552541	0.868755	1.074
Cre10.g436550.t1.2	19	20	22	42	28	27	-1.14439	-0.485427	-0.295456
Cre06.g261800.t1.2	26	42	39	14	16	13	0.893085	1.39232	1.58496
Cre07.g323450.t1.2	32	42	32	7	16	16	2.19265	1.39232	1
Cre12.g539100.t1.1	20	42	29	16	15	23	0.321928	1.48543	0.334419
Cre12.g528950.t1.1	19	42	24	7	12	10	1.44057	1.80735	1.26303
Cre02.g081050.t1.2	3	1	4	35	42	26	-3.54432	-5.39232	-2.70044
Cre05.g245158.t1.1	22	38	41	1	14	25	4.45943	1.44057	0.713696
Cre06.g279150.t1.2	27	41	25	20	14	7	0.432959	1.5502	1.8365
Cre17.g726750.t1.2	30	33	40	33	38	17	-0.137504	-0.203533	1.23447
Cre06.g288700.t1.2	33	38	40	26	21	5	0.343954	0.85561	3
Cre12.g558650.t1.1	23	37	40	11	17	11	1.06413	1.12199	1.8625
Cre07.g333150.t1.2	26	40	37	6	5	10	2.11548	3	1.88753
Cre07.g325500.t1.1	22	11	11	40	14	5	-0.862496	-0.347923	1.1375
Cre11.g468050.t1.2	14	34	40	1	2	1	3.80735	4.08746	5.32193
Cre12.g546700.t1.1	1	40	1	1	14	1	0	1.51457	0
Cre17.g724200.t1.2	26	35	39	21	23	19	0.308122	0.605721	1.03747
Cre12.g548000.t1.2	39	38	33	15	15	15	1.37851	1.34104	1.1375
Cre06.g273413.t1.1	34	39	38	12	16	13	1.5025	1.2854	1.54749
Cre06.g300750.t1.1	19	28	39	8	13	24	1.24793	1.10692	0.70044
Cre17.g738200.t1.2	5	39	23	1	4	4	2.32193	3.2854	2.52356
Cre12.g556250.t1.2	20	38	37	37	31	17	-0.887525	0.293731	1.12199
Cre17.g725750.t1.2	37	38	36	6	19	24	2.62449	1	0.584963
Cre05.g238332.t1.1	22	15	16	38	35	31	-0.788496	-1.22239	-0.954196
Cre09.g394399.t1.1	26	37	38	18	22	16	0.530515	0.750022	1.24793
Cre04.g229300.t1.1	26	15	11	38	23	34	-0.547488	-0.616671	-1.62803
Cre11.g479500.t1.2	20	13	15	28	38	22	-0.485427	-1.54749	-0.552541
Cre10.g433600.t1.2	18	5	7	38	36	25	-1.078	-2.848	-1.8365
Cre08.g358562.t1.1	17	17	14	38	17	14	-1.16046	0	0
Cre16.g676600.t1.1	16	32	38	2	6	6	3	2.41504	2.66297
Cre12.g504400.t1.2	3	27	38	1	1	1	1.58496	4.75489	5.24793
Cre03.g144847.t1.1	29	21	24	19	37	9	0.610053	-0.817136	1.41504
Cre03.g178150.t1.1	21	15	17	23	37	21	-0.131245	-1.30256	-0.304855
Cre09.g416750.t1.2	36	17	28	27	34	23	0.415037	-1	0.283793
Cre12.g494100.t1.1	26	36	29	18	18	28	0.530515	1	0.0506261
Cre03.g192850.t1.2	26	36	32	21	20	16	0.308122	0.847997	1
Cre11.g481500.t1.2	24	36	32	16	9	24	0.584963	2	0.415037
Cre08.g358526.t1.1	18	7	9	25	36	30	-0.473931	-2.36257	-1.73697
Cre06.g261000.t1.2	12	12	10	36	25	21	-1.58496	-1.05889	-1.07039
Cre01.g039900.t1.2	15	36	30	4	6	10	1.90689	2.58496	1.58496
Cre12.g533050.t1.2	20	33	35	15	21	8	0.415037	0.652077	2.12928
Cre19.g751197.t1.1	26	35	25	11	13	16	1.24101	1.42884	0.643856
Cre03.g173350.t1.2	14	11	16	13	21	35	0.106915	-0.932886	-1.12928
Cre13.g578100.t1.1	14	35	21	8	9	15	0.807355	1.95936	0.485427
Cre03.g145787.t1.1	8	35	33	1	1	1	3	5.12928	5.04439
Cre10.g441200.t1.2	34	32	34	31	33	14	0.133267	-0.0443941	1.28011
Cre01.g016514.t1.1	34	8	15	28	25	31	0.280108	-1.64386	-1.04731
Cre12.g508150.t1.2	27	34	23	19	17	21	0.50696	1	0.131245
Cre12.g517900.t1.1	29	34	27	17	17	10	0.770518	1	1.43296
Cre01.g015350.t1.1	18	18	11	34	23	27	-0.917538	-0.353637	-1.29546
Cre12.g546700.t2.1	16	1	34	9	1	9	0.830075	0	1.91754
Cre14.g612450.t1.2	24	12	17	26	33	21	-0.115477	-1.45943	-0.304855
Cre07.g314900.t1.1	27	33	22	19	15	16	0.50696	1.1375	0.459432
Cre09.g415950.t1.2	18	11	8	33	27	25	-0.874469	-1.29546	-1.64386
Cre14.g625400.t1.1	25	33	18	13	14	12	0.943416	1.23704	0.584963
Cre10.g452800.t1.2	13	7	9	17	20	33	-0.387023	-1.51457	-1.87447
Cre17.g724300.t1.2	10	6	4	33	7	11	-1.72247	-0.222392	-1.45943
Cre13.g590750.t1.2	6	3	1	1	2	33	2.58496	0.584963	-5.04439
Cre13.g590750.t1.2	6	3	1	1	1	33	2.58496	1.58496	-5.04439
Cre11.g481450.t1.2	30	22	14	32	21	32	-0.0931094	0.0671142	-1.19265
Cre07.g356600.t1.2	25	30	32	21	22	15	0.251539	0.447459	1.09311
Cre09.g402450.t1.2	27	32	29	12	19	19	1.16993	0.752072	0.610053
Cre09.g417200.t1.2	29	32	22	24	11	15	0.273018	1.54057	0.552541
Cre12.g553100.t2.1	24	32	28	14	16	19	0.777608	1	0.559427
Cre06.g257601.t1.2	21	17	14	21	24	32	0	-0.4975	-1.19265
Cre07.g330250.t1.2	16	9	13	32	24	30	-1	-1.41504	-1.20645
Cre06.g282000.t1.1	25	7	14	32	17	25	-0.356144	-1.28011	-0.836501
Cre06.g259100.t1.1	19	11	7	30	20	32	-0.658963	-0.862496	-2.19265
Cre14.g621650.t1.1	18	12	12	22	31	29	-0.289507	-1.36923	-1.27302
Cre03.g145647.t1.1	18	21	13	15	20	31	0.263034	0.0703893	-1.25376
Cre05.g232150.t1.2	11	25	22	5	19	31	1.1375	0.395929	-0.494765
Cre06.g278125.t1.1	31	12	7	21	15	18	0.561879	-0.321928	-1.36257
Cre04.g225350.t1.1	1	1	1	1	1	31	0	0	-4.9542
Cre12.g519350.t1.2	18	29	28	30	21	5	-0.736966	0.465664	2.48543
Cre03.g156900.t1.2	18	14	13	25	30	25	-0.473931	-1.09954	-0.943416
Cre05.g242858.t1.1	30	29	19	13	11	17	1.20645	1.39855	0.160465
Cre03.g196900.t1.2	17	30	21	20	14	16	-0.234465	1.09954	0.392317
Cre10.g445600.t1.1	18	26	30	12	13	10	0.584963	1	1.58496
Cre17.g710150.t1.2	29	24	21	14	13	27	1.05063	0.884523	-0.36257
Cre02.g088000.t1.2	22	29	26	13	18	10	0.758992	0.688056	1.37851
Cre16.g659150.t1.1	18	28	29	10	14	18	0.847997	1	0.688056
Cre02.g110350.t1.2	8	29	19	19	19	16	-1.24793	0.610053	0.247928
Cre09.g401886.t1.1	10	29	24	7	13	15	0.514573	1.15754	0.678072
Cre07.g332800.t1.2	10	29	21	11	7	10	-0.137504	2.05063	1.07039
Cre02.g086887.t1.1	8	29	24	5	4	12	0.678072	2.85798	1
Cre05.g245900.t1.2	25	25	11	25	28	23	0	-0.163499	-1.06413
Cre01.g007774.t1.1	28	27	17	17	13	17	0.719892	1.05445	0
Cre12.g557600.t1.1	18	14	16	27	28	16	-0.584963	-1	0
Cre06.g278163.t1.1	24	28	28	12	13	11	1	1.10692	1.34792
Cre04.g213250.t1.2	19	28	23	8	14	19	1.24793	1	0.275634
Cre16.g661900.t1.1	15	28	26	22	16	4	-0.552541	0.807355	2.70044
Cre07.g340050.t1.1	19	28	23	18	12	5	0.0780025	1.22239	2.20163
Cre14.g614900.t2.1	23	28	20	9	1	23	1.35364	4.80735	-0.201634
Cre17.g734400.t1.1	19	20	28	10	14	12	0.925999	0.514573	1.22239
Cre06.g270750.t1.1	16	22	28	8	9	18	1	1.28951	0.63743
Cre12.g507150.t1.2	13	11	8	16	23	28	-0.29956	-1.06413	-1.80735
Cre17.g702950.t1.2	9	3	3	19	28	21	-1.078	-3.22239	-2.80735
Cre12.g490500.t1.2	11	1	5	28	7	4	-1.34792	-2.80735	0.321928
Cre17.g709150.t1.2	1	1	1	1	28	1	0	-4.80735	0
Cre12.g508050.t1.2	18	27	27	20	13	18	-0.152003	1.05445	0.584963
Cre01.g004350.t1.2	25	22	27	14	12	12	0.836501	0.874469	1.16993
Cre07.g324200.t1.2	20	12	18	26	27	9	-0.378512	-1.16993	1
Cre48.g761197.t1.1	17	13	11	21	21	27	-0.304855	-0.691878	-1.29546
Cre16.g670300.t1.2	19	27	23	11	11	18	0.788496	1.29546	0.353637
Cre17.g737250.t1.2	23	27	22	13	13	11	0.823122	1.05445	1
Cre08.g384000.t1.1	21	10	9	27	19	21	-0.36257	-0.925999	-1.22239
Cre03.g204950.t1.2	15	26	27	9	12	15	0.736966	1.11548	0.847997
Cre09.g388750.t1.2	17	27	17	12	9	22	0.5025	1.58496	-0.371969
Cre16.g673852.t1.1	23	27	26	9	7	8	1.35364	1.94753	1.70044
Cre06.g300550.t1.2	7	11	8	14	21	27	-1	-0.932886	-1.75489
Cre16.g675350.t1.1	16	27	22	6	6	10	1.41504	2.16993	1.1375
Cre17.g723250.t1.2	18	27	19	4	1	7	2.16993	4.75489	1.44057
Cre17.g721500.t1.2	1	1	1	9	27	25	-3.16993	-4.75489	-4.64386
Cre03.g199647.t1.1	15	26	17	24	13	13	-0.678072	1	0.387023
Cre09.g396252.t1.1	21	21	12	10	16	26	1.07039	0.392317	-1.11548
Cre11.g467781.t1.1	19	16	16	18	26	8	0.0780025	-0.70044	1
Cre12.g533351.t1.1	22	20	26	17	9	8	0.371969	1.152	1.70044
Cre13.g603225.t1.1	18	26	20	10	9	19	0.847997	1.53051	0.0740006
Cre03.g179860.t1.1	20	26	21	11	8	10	0.862496	1.70044	1.07039
Cre09.g410600.t1.1	12	11	14	13	26	18	-0.115477	-1.24101	-0.36257
Cre06.g307450.t1.2	20	26	15	10	9	10	1	1.53051	0.584963
Cre12.g529500.t1.2	20	17	26	8	11	6	1.32193	0.628031	2.11548
Cre03.g172000.t1.2	8	11	7	26	17	18	-1.70044	-0.628031	-1.36257
Cre05.g242000.t1.2	20	6	7	26	11	17	-0.378512	-0.874469	-1.28011
Cre02.g099850.t1.1	7	5	3	16	26	25	-1.19265	-2.37851	-3.05889
Cre02.g091550.t1.2	9	19	26	6	5	4	0.584963	1.926	2.70044
Cre06.g306400.t1.2	13	19	26	1	3	3	3.70044	2.66297	3.11548
Cre10.g440050.t1.2	20	15	9	23	21	25	-0.201634	-0.485427	-1.47393
Cre05.g230850.t1.1	24	25	22	12	9	14	1	1.47393	0.652077
Cre06.g278170.t1.1	20	25	19	9	12	18	1.152	1.05889	0.0780025
Cre19.g750547.t1.1	24	25	18	15	12	6	0.678072	1.05889	1.58496
Cre01.g016050.t1.2	14	25	22	9	17	10	0.63743	0.556393	1.1375
Cre03.g182551.t1.2	13	9	10	25	19	21	-0.943416	-1.078	-1.07039
Cre02.g088600.t1.2	16	12	9	17	16	25	-0.0874628	-0.415037	-1.47393
Cre03.g210513.t1.1	19	25	20	7	20	4	1.44057	0.321928	2.32193
Cre02.g147302.t1.1	18	22	25	9	10	8	1	1.1375	1.64386
Cre02.g118300.t1.2	25	11	15	21	14	5	0.251539	-0.347923	1.58496
Cre03.g175750.t1.2	18	25	13	17	10	7	0.0824622	1.32193	0.893085
Cre07.g313450.t1.2	12	25	16	7	6	8	0.777608	2.05889	1
Cre01.g053288.t1.2	12	20	25	1	5	9	3.58496	2	1.47393
Cre12.g502200.t1.2	23	24	23	11	11	18	1.06413	1.12553	0.353637
Cre17.g727950.t1.1	23	24	20	10	13	19	1.20163	0.884523	0.0740006
Cre09.g410650.t1.2	8	13	19	24	19	17	-1.58496	-0.547488	0.160465
Cre03.g187450.t1.2	15	12	6	22	20	24	-0.552541	-0.736966	-2
Cre10.g459500.t1.1	21	19	24	12	11	8	0.807355	0.788496	1.58496
Cre05.g247450.t1.2	23	14	14	24	15	4	-0.0614005	-0.0995357	1.80735
Cre07.g321200.t1.2	17	24	19	15	10	6	0.180572	1.26303	1.66297
Cre01.g006950.t2.1	16	24	20	8	8	14	1	1.58496	0.514573
Cre12.g498550.t1.1	21	21	24	12	3	5	0.807355	2.80735	2.26303
Cre06.g260850.t1.2	16	17	24	10	10	8	0.678072	0.765535	1.58496
Cre01.g063997.t1.1	18	24	21	13	1	1	0.469485	4.58496	4.39232
Cre17.g745697.t1.1	12	24	20	5	6	9	1.26303	2	1.152
Cre07.g352350.t1.2	20	19	10	18	20	23	0.152003	-0.0740006	-1.20163
Cre12.g556100.t1.2	18	23	18	18	11	15	0	1.06413	0.263034
Cre14.g632950.t1.2	18	19	23	6	17	13	1.58496	0.160465	0.823122
Cre06.g252550.t1.1	13	17	23	14	19	9	-0.106915	-0.160465	1.35364
Cre17.g705400.t1.2	20	18	23	9	12	12	1.152	0.584963	0.938599
Cre12.g512000.t1.1	23	14	14	11	16	14	1.06413	-0.192645	0
Cre10.g435800.t1.2	23	11	9	14	14	20	0.716207	-0.347923	-1.152
Cre10.g424450.t1.2	13	23	17	10	10	16	0.378512	1.20163	0.0874628
Cre16.g663900.t1.2	19	6	11	23	13	16	-0.275634	-1.11548	-0.540568
Cre04.g216600.t1.2	12	23	21	5	12	14	1.26303	0.938599	0.584963
Cre06.g272850.t1.2	12	10	7	23	19	14	-0.938599	-0.925999	-1
Cre07.g329700.t1.2	18	23	13	8	9	7	1.16993	1.35364	0.893085
Cre03.g156050.t1.2	9	7	7	16	15	23	-0.830075	-1.09954	-1.71621
Cre12.g541800.t1.2	12	23	15	6	8	12	1	1.52356	0.321928
Cre17.g725200.t1.2	23	18	23	1	1	9	4.52356	4.16993	1.35364
Cre09.g386550.t1.2	23	12	14	12	8	5	0.938599	0.584963	1.48543
Cre16.g653300.t1.2	9	23	18	4	8	5	1.16993	1.52356	1.848
Cre15.g641200.t1.2	7	6	7	23	17	5	-1.71621	-1.5025	0.485427
Cre11.g468356.t1.1	8	12	10	1	7	23	3	0.777608	-1.20163
Cre06.g268750.t1.2	9	23	16	2	3	7	2.16993	2.9386	1.19265
Cre01.g048050.t1.2	4	1	4	2	6	23	1	-2.58496	-2.52356
Cre01.g016528.t1.1	20	22	19	19	9	9	0.0740006	1.28951	1.078
Cre12.g503300.t1.2	19	9	11	19	22	17	0	-1.28951	-0.628031
Cre17.g707900.t1.2	13	15	22	18	20	9	-0.469485	-0.415037	1.28951
Cre07.g341600.t2.1	13	11	10	18	21	22	-0.469485	-0.932886	-1.1375
Cre03.g145747.t1.1	15	8	7	22	20	20	-0.552541	-1.32193	-1.51457
Cre13.g569350.t1.2	18	16	22	5	9	10	1.848	0.830075	1.1375
Cre01.g049950.t1.1	21	7	8	13	22	8	0.691878	-1.65208	0
Cre08.g384150.t1.1	14	22	17	3	8	13	2.22239	1.45943	0.387023
Cre03.g180800.t1.1	9	22	19	7	12	7	0.36257	0.874469	1.44057
Cre12.g514200.t1.2	10	6	2	22	19	14	-1.1375	-1.66297	-2.80735
Cre09.g398067.t1.1	17	22	11	9	8	5	0.917538	1.45943	1.1375
Cre17.g724150.t1.1	16	22	17	2	4	6	3	2.45943	1.5025
Cre06.g267700.t1.2	8	22	13	1	7	5	3	1.65208	1.37851
Cre03.g180250.t1.2	9	3	1	13	22	4	-0.530515	-2.87447	-2
Cre24.g755347.t1.1	2	3	5	4	3	22	-1	0	-2.1375
Cre05.g240850.t1.2	1	1	1	22	9	1	-4.45943	-3.16993	0
Cre14.g614900.t1.2	1	1	1	1	22	1	0	-4.45943	0
Cre12.g488850.t1.1	21	19	8	11	18	17	0.932886	0.0780025	-1.08746
Cre12.g522450.t1.2	21	18	19	13	14	9	0.691878	0.36257	1.078
Cre03.g181500.t1.2	15	21	9	13	16	19	0.206451	0.392317	-1.078
Cre12.g505850.t1.2	16	9	13	16	21	16	0	-1.22239	-0.29956
Cre13.g562850.t1.2	15	10	7	20	17	21	-0.415037	-0.765535	-1.58496
Cre17.g711850.t1.2	1	15	16	21	16	21	-4.39232	-0.0931094	-0.392317
Cre09.g396650.t1.2	18	6	10	21	18	16	-0.222392	-1.58496	-0.678072
Cre01.g005050.t1.1	17	9	11	16	21	14	0.0874628	-1.22239	-0.347923
Cre02.g120150.t1.2	13	1	13	17	15	21	-0.387023	-3.90689	-0.691878
Cre16.g670100.t1.1	13	20	21	7	8	10	0.893085	1.32193	1.07039
Cre04.g214501.t1.1	10	8	11	21	15	11	-1.07039	-0.906891	0
Cre07.g313500.t1.2	9	21	19	10	6	9	-0.152003	1.80735	1.078
Cre13.g564950.t1.2	12	21	17	4	6	14	1.58496	1.80735	0.280108
Cre17.g736650.t1.2	10	21	14	8	8	9	0.321928	1.39232	0.63743
Cre10.g441450.t1.2	9	14	21	4	8	13	1.16993	0.807355	0.691878
Cre10.g452500.t1.2	5	20	21	7	9	6	-0.485427	1.152	1.80735
Cre13.g590650.t1.2	15	21	14	5	6	5	1.58496	1.80735	1.48543
Cre07.g344050.t1.1	5	14	21	7	8	7	-0.485427	0.807355	1.58496
Cre08.g375200.t2.1	8	21	16	2	3	5	2	2.80735	1.67807
Cre14.g617400.t1.2	9	21	18	1	1	3	3.16993	4.39232	2.58496
Cre10.g466450.t1.1	6	21	11	5	4	5	0.263034	2.39232	1.1375
Cre08.g375450.t1.2	3	21	20	1	3	1	1.58496	2.80735	4.32193
Cre14.g628702.t1.1	18	20	13	8	17	19	1.16993	0.234465	-0.547488
Cre01.g054800.t1.2	18	17	20	7	10	17	1.36257	0.765535	0.234465
Cre17.g717800.t1.2	11	16	20	12	8	19	-0.125531	1	0.0740006
Cre10.g457700.t1.2	8	20	10	17	15	15	-1.08746	0.415037	-0.584963
Cre05.g237400.t1.2	14	10	9	16	15	20	-0.192645	-0.584963	-1.152
Cre01.g020950.t1.2	16	20	20	4	9	9	2	1.152	1.152
Cre07.g339700.t1.2	11	9	9	20	18	10	-0.862496	-1	-0.152003
Cre06.g265800.t1.2	9	9	6	20	15	17	-1.152	-0.736966	-1.5025
Cre08.g372800.t1.1	14	17	20	5	10	10	1.48543	0.765535	1
Cre12.g558600.t1.2	10	20	19	9	7	11	0.152003	1.51457	0.788496
Cre12.g538700.t1.2	12	20	12	5	8	18	1.26303	1.32193	-0.584963
Cre17.g712300.t1.1	14	6	5	20	14	16	-0.514573	-1.22239	-1.67807
Cre03.g174500.t1.1	8	20	19	5	7	14	0.678072	1.51457	0.440573
Cre06.g277050.t1.1	11	20	18	9	6	6	0.289507	1.73697	1.58496
Cre05.g232002.t2.1	9	13	20	7	10	9	0.36257	0.378512	1.152
Cre12.g513500.t1.2	8	20	16	6	7	8	0.415037	1.51457	1
Cre07.g335200.t1.1	9	14	8	20	1	10	-1.152	3.80735	-0.321928
Cre09.g387875.t1.1	9	3	3	13	20	12	-0.530515	-2.73697	-2
Cre01.g036600.t1.2	13	20	14	4	4	3	1.70044	2.32193	2.22239
Cre12.g490850.t1.1	10	14	20	6	3	3	0.736966	2.22239	2.73697
Cre13.g578750.t1.2	4	4	9	3	11	20	0.415037	-1.45943	-1.152
Cre16.g675850.t1.2	5	20	8	2	7	3	1.32193	1.51457	1.41504
Cre09.g411100.t1.2	9	16	14	19	16	18	-1.078	0	-0.36257
Cre16.g656400.t1.2	19	18	15	16	11	6	0.247928	0.710493	1.32193
Cre02.g077350.t1.2	12	9	9	13	19	19	-0.115477	-1.078	-1.078
Cre08.g380201.t1.1	13	12	7	19	14	15	-0.547488	-0.222392	-1.09954
Cre07.g319100.t1.1	12	19	17	10	13	8	0.263034	0.547488	1.08746
Cre10.g425900.t1.2	8	9	8	13	18	19	-0.70044	-1	-1.24793
Cre02.g092350.t1.2	19	13	16	16	8	2	0.247928	0.70044	3
Cre12.g499750.t1.1	11	19	19	7	8	10	0.652077	1.24793	0.925999
Cre09.g394350.t1.2	12	17	19	6	8	11	1	1.08746	0.788496
Cre07.g350500.t1.2	19	19	12	8	6	7	1.24793	1.66297	0.777608
Cre09.g402256.t1.1	9	19	17	7	9	10	0.36257	1.078	0.765535
Cre12.g528750.t1.2	11	10	6	19	11	14	-0.788496	-0.137504	-1.22239
Cre09.g391949.t1.1	10	19	15	14	6	6	-0.485427	1.66297	1.32193
Cre13.g567450.t1.2	19	15	9	7	10	10	1.44057	0.584963	-0.152003
Cre16.g683550.t1.2	10	8	8	12	19	9	-0.263034	-1.24793	-0.169925
Cre16.g650600.t1.2	10	5	7	10	19	14	0	-1.926	-1
Cre16.g660800.t1.2	14	19	11	8	9	4	0.807355	1.078	1.45943
Cre24.g755497.t1.1	19	12	10	7	10	7	1.44057	0.263034	0.514573
Cre04.g217935.t1.1	15	14	19	3	5	8	2.32193	1.48543	1.24793
Cre02.g097250.t1.1	7	14	19	7	6	9	0	1.22239	1.078
Cre04.g220200.t2.1	1	5	5	14	17	19	-3.80735	-1.76553	-1.926
Cre16.g677205.t3.1	11	5	17	1	8	19	3.45943	-0.678072	-0.160465
Cre12.g540200.t1.2	7	12	19	4	11	5	0.807355	0.125531	1.926
Cre06.g251450.t1.1	7	19	17	4	5	5	0.807355	1.926	1.76553
Cre10.g422000.t1.2	8	13	19	3	6	6	1.41504	1.11548	1.66297
Cre06.g274650.t1.1	4	19	13	3	2	5	0.415037	3.24793	1.37851
Cre15.g639400.t1.2	2	19	18	2	1	1	0	4.24793	4.16993
Cre03.g153450.t1.2	4	2	1	11	19	3	-1.45943	-3.24793	-1.58496
Cre17.g715350.t2.1	1	19	15	1	1	1	0	4.24793	3.90689
Cre12.g534900.t1.1	1	19	1	1	1	13	0	4.24793	-3.70044
Cre11.g482750.t2.1	1	1	1	1	1	19	0	0	-4.24793
Cre11.g479250.t1.2	18	17	16	13	8	16	0.469485	1.08746	0
Cre12.g556050.t1.2	15	9	9	18	18	18	-0.263034	-1	-1
Cre01.g061077.t1.1	18	15	14	8	17	13	1.16993	-0.180572	0.106915
Cre09.g408464.t1.1	17	16	18	12	10	6	0.5025	0.678072	1.58496
Cre02.g083950.t1.1	14	12	5	18	18	11	-0.36257	-0.584963	-1.1375
Cre03.g197350.t1.2	18	13	16	14	9	8	0.36257	0.530515	1
Cre01.g050850.t1.2	18	12	13	15	18	1	0.263034	-0.584963	3.70044
Cre10.g420750.t1.2	8	11	8	18	15	17	-1.16993	-0.447459	-1.08746
Cre17.g703900.t1.2	10	5	14	18	14	12	-0.847997	-1.48543	0.222392
Cre01.g000900.t1.2	18	9	6	10	14	15	0.847997	-0.63743	-1.32193
Cre16.g660150.t1.2	13	6	7	18	13	15	-0.469485	-1.11548	-1.09954
Cre17.g725350.t1.1	1	14	15	18	11	11	-4.16993	0.347923	0.447459
Cre02.g101950.t1.2	13	18	16	7	8	6	0.893085	1.16993	1.41504
Cre03.g185600.t1.1	15	18	13	9	7	4	0.736966	1.36257	1.70044
Cre07.g332450.t1.2	13	14	18	7	8	6	0.893085	0.807355	1.58496
Cre12.g540076.t1.1	18	18	11	7	11	1	1.36257	0.710493	3.45943
Cre01.g042550.t1.1	18	16	14	6	7	2	1.58496	1.19265	2.80735
Cre01.g022350.t1.2	12	18	14	5	5	8	1.26303	1.848	0.807355
Cre03.g192350.t1.1	11	18	11	8	11	3	0.459432	0.710493	1.87447
Cre12.g500650.t1.2	10	18	14	4	5	10	1.32193	1.848	0.485427
Cre14.g621751.t1.1	18	15	10	6	7	5	1.58496	1.09954	1
Cre11.g474800.t1.2	9	18	13	5	9	6	0.847997	1	1.11548
Cre07.g313250.t1.2	14	18	18	1	3	5	3.80735	2.58496	1.848
Cre05.g243800.t1.2	7	7	4	18	11	11	-1.36257	-0.652077	-1.45943
Cre16.g685200.t1.1	11	18	17	3	5	4	1.87447	1.848	2.08746
Cre10.g448650.t1.1	7	16	18	3	5	8	1.22239	1.67807	1.16993
Cre07.g338900.t1.1	5	18	12	7	6	8	-0.485427	1.58496	0.584963
Cre08.g365400.t1.2	12	5	1	18	11	9	-0.584963	-1.1375	-3.16993
Cre06.g267350.t1.2	13	12	18	3	6	3	2.11548	1	2.58496
Cre07.g322176.t1.1	12	18	10	6	4	5	1	2.16993	1
Cre14.g632000.t1.1	10	18	9	6	7	1	0.736966	1.36257	3.16993
Cre12.g526850.t1.2	7	18	12	5	4	4	0.485427	2.16993	1.58496
Cre13.g567950.t1.2	9	3	1	18	15	3	-1	-2.32193	-1.58496
Cre06.g287050.t1.2	10	18	12	1	1	3	3.32193	4.16993	2
Cre13.g577450.t1.1	4	12	18	3	1	4	0.415037	3.58496	2.16993
Cre13.g570400.t1.2	4	18	12	1	1	1	2	4.16993	3.58496
Cre09.g391450.t1.2	3	1	1	18	1	1	-2.58496	0	0
Cre03.g175400.t2.1	1	18	1	1	1	1	0	4.16993	0
Cre10.g418100.t1.1	14	17	12	7	17	12	1	0	0
Cre12.g498450.t1.2	17	17	11	16	10	5	0.0874628	0.765535	1.1375
Cre12.g513950.t1.2	17	13	13	17	6	9	0	1.11548	0.530515
Cre02.g075150.t2.1	15	13	13	10	5	17	0.584963	1.37851	-0.387023
Cre05.g234651.t1.1	6	8	17	9	16	16	-0.584963	-1	0.0874628
Cre07.g333950.t1.2	17	14	16	10	8	6	0.765535	0.807355	1.41504
Cre11.g467751.t1.1	17	16	14	4	8	11	2.08746	1	0.347923
Cre06.g272650.t1.2	14	6	6	17	14	12	-0.280108	-1.22239	-1
Cre06.g304800.t1.2	16	17	12	10	7	6	0.678072	1.28011	1
Cre02.g095400.t2.1	14	17	16	9	7	4	0.63743	1.28011	2
Cre16.g661050.t1.2	13	11	4	9	10	17	0.530515	0.137504	-2.08746
Cre17.g707500.t1.2	11	17	15	5	6	9	1.1375	1.5025	0.736966
Cre03.g156150.t1.1	9	15	17	7	6	8	0.36257	1.32193	1.08746
Cre01.g057061.t1.1	17	14	11	5	8	5	1.76553	0.807355	1.1375
Cre12.g494750.t1.2	8	4	6	17	10	14	-1.08746	-1.32193	-1.22239
Cre12.g523300.t1.2	13	12	11	17	1	5	-0.387023	3.58496	1.1375
Cre13.g562450.t1.2	8	17	13	10	6	5	-0.321928	1.5025	1.37851
Cre06.g259850.t1.2	7	6	7	12	9	17	-0.777608	-0.584963	-1.28011
Cre12.g507550.t1.1	17	14	12	3	7	5	2.5025	1	1.26303
Cre16.g651550.t1.2	12	3	9	12	17	3	0	-2.5025	1.58496
Cre06.g278098.t1.1	1	16	9	2	10	17	-1	0.678072	-0.917538
Cre05.g235550.t1.1	13	10	17	6	7	1	1.11548	0.514573	4.08746
Cre08.g384750.t1.1	8	12	17	2	3	11	2	2	0.628031
Cre12.g544600.t1.2	10	12	17	3	4	2	1.73697	1.58496	3.08746
Cre04.g221550.t1.2	8	17	9	4	3	6	1	2.5025	0.584963
Cre12.g510950.t1.2	8	17	8	4	3	7	1	2.5025	0.192645
Cre11.g478950.t1.2	10	17	11	2	1	3	2.32193	4.08746	1.87447
Cre09.g393150.t1.2	3	3	1	17	11	7	-2.5025	-1.87447	-2.80735
Cre07.g315700.t1.2	2	1	3	5	10	17	-1.32193	-3.32193	-2.5025
Cre14.g629300.t1.1	5	9	17	1	1	2	2.32193	3.16993	3.08746
Cre12.g554929.t1.2	4	17	10	1	1	1	2	4.08746	3.32193
Cre08.g358950.t1.1	16	13	14	15	5	9	0.0931094	1.37851	0.63743
Cre06.g285250.t1.2	11	8	9	11	16	16	0	-1	-0.830075
Cre12.g508750.t1.2	10	5	7	16	16	13	-0.678072	-1.67807	-0.893085
Cre12.g549350.t1.2	8	9	10	16	12	12	-1	-0.415037	-0.263034
Cre09.g403182.t1.1	13	16	13	6	9	9	1.11548	0.830075	0.530515
Cre16.g662902.t1.1	15	16	16	7	8	4	1.09954	1	2
Cre02.g147900.t2.1	10	9	2	13	15	16	-0.378512	-0.736966	-3
Cre03.g164600.t1.2	1	10	7	13	14	16	-3.70044	-0.485427	-1.19265
Cre10.g452050.t1.2	15	4	4	16	12	10	-0.0931094	-1.58496	-1.32193
Cre12.g520350.t1.2	6	16	16	1	7	15	2.58496	1.19265	0.0931094
Cre10.g466350.t1.1	10	15	16	3	10	6	1.73697	0.584963	1.41504
Cre02.g108450.t1.2	10	6	4	16	15	7	-0.678072	-1.32193	-0.807355
Cre12.g539000.t1.2	6	16	10	11	8	6	-0.874469	1	0.736966
Cre19.g750847.t3.1	8	15	16	1	10	7	3	0.584963	1.19265
Cre02.g095850.t1.1	8	16	14	5	7	6	0.678072	1.19265	1.22239
Cre12.g527050.t1.2	6	8	11	3	12	16	1	-0.584963	-0.540568
Cre16.g689050.t1.1	10	16	10	8	8	4	0.321928	1	1.32193
Cre12.g521750.t1.2	8	16	16	6	1	7	0.415037	4	1.19265
Cre16.g682750.t1.2	10	16	14	7	4	3	0.514573	2	2.22239
Cre17.g715350.t1.2	15	1	1	12	16	9	0.321928	-4	-3.16993
Cre10.g432900.t1.2	8	16	11	6	5	7	0.415037	1.67807	0.652077
Cre03.g164650.t1.2	5	14	16	6	5	4	-0.263034	1.48543	2
Cre01.g034380.t1.2	5	16	9	8	5	4	-0.678072	1.67807	1.16993
Cre17.g702900.t1.2	5	1	1	7	16	16	-0.485427	-4	-4
Cre17.g715250.t1.2	8	4	3	16	11	4	-1	-1.45943	-0.415037
Cre02.g107450.t1.2	9	11	16	4	3	2	1.16993	1.87447	3
Cre03.g181200.t1.2	1	10	7	1	10	16	0	0	-1.19265
Cre13.g568750.t1.1	7	16	14	1	3	4	2.80735	2.41504	1.80735
Cre14.g621000.t1.2	7	16	10	4	4	4	0.807355	2	1.32193
Cre03.g159950.t1.1	6	6	16	3	5	4	1	0.263034	2
Cre12.g513701.t1.2	8	16	10	1	1	1	3	4	3.32193
Cre02.g083900.t1.1	1	16	15	1	1	1	0	4	3.90689
Cre07.g313143.t1.1	5	4	6	16	1	1	-1.67807	2	2.58496
Cre01.g063997.t2.1	1	1	1	1	12	16	0	-3.58496	-4
Cre02.g108250.t1.1	4	4	1	1	1	16	2	2	-4
Cre01.g032650.t1.2	1	1	1	1	1	16	0	0	-4
Cre17.g725350.t2.1	16	1	1	1	1	1	4	0	0
Cre17.g746597.t1.1	1	16	1	1	1	1	0	4	0
Cre03.g146187.t1.1	12	13	7	15	15	14	-0.321928	-0.206451	-1
Cre17.g728800.t1.2	14	15	14	7	7	12	1	1.09954	0.222392
Cre03.g145507.t1.1	15	6	15	9	12	9	0.736966	-1	0.736966
Cre07.g326950.t1.1	14	15	12	9	10	5	0.63743	0.584963	1.26303
Cre12.g494450.t1.2	15	7	3	12	15	13	0.321928	-1.09954	-2.11548
Cre02.g076900.t1.1	13	10	4	11	15	10	0.241008	-0.584963	-1.32193
Cre10.g419950.t1.1	11	15	11	11	7	8	0	1.09954	0.459432
Cre12.g514450.t1.2	9	13	13	4	9	15	1.16993	0.530515	-0.206451
Cre16.g692901.t1.1	10	13	15	11	10	4	-0.137504	0.378512	1.90689
Cre03.g182500.t1.2	7	13	10	15	10	7	-1.09954	0.378512	0.514573
Cre13.g587050.t1.2	7	11	4	13	12	15	-0.893085	-0.125531	-1.90689
Cre13.g567600.t1.2	11	6	9	12	15	7	-0.125531	-1.32193	0.36257
Cre01.g028200.t1.1	10	10	15	1	12	9	3.32193	-0.263034	0.736966
Cre10.g432000.t1.2	11	15	13	2	7	8	2.45943	1.09954	0.70044
Cre12.g532100.t1.2	7	6	4	12	12	15	-0.777608	-1	-1.90689
Cre02.g084000.t1.2	8	4	6	11	15	11	-0.459432	-1.90689	-0.874469
Cre09.g394065.t1.1	7	7	11	15	4	11	-1.09954	0.807355	0
Cre16.g671000.t1.2	6	6	8	15	9	11	-1.32193	-0.584963	-0.459432
Cre17.g734450.t1.2	9	3	5	15	12	10	-0.736966	-2	-1
Cre10.g439400.t1.1	8	14	15	5	3	8	0.678072	2.22239	0.906891
Cre13.g579901.t1.1	7	13	15	4	7	7	0.807355	0.893085	1.09954
Cre16.g652550.t1.2	5	6	7	15	7	13	-1.58496	-0.222392	-0.893085
Cre10.g466250.t1.2	7	13	15	5	6	6	0.485427	1.11548	1.32193
Cre16.g659600.t1.1	10	15	15	4	5	3	1.32193	1.58496	2.32193
Cre09.g412350.t1.2	13	14	15	2	1	6	2.70044	3.80735	1.32193
Cre16.g671950.t1.1	10	15	10	10	4	2	0	1.90689	2.32193
Cre02.g087150.t1.2	15	14	7	3	4	7	2.32193	1.80735	0
Cre02.g088700.t1.2	12	7	15	4	5	7	1.58496	0.485427	1.09954
Cre05.g238900.t1.1	8	12	15	3	4	8	1.41504	1.58496	0.906891
Cre06.g304500.t1.2	8	15	7	11	7	2	-0.459432	1.09954	1.80735
Cre09.g389912.t1.1	10	15	10	5	5	5	1	1.58496	1
Cre08.g373250.t1.2	15	13	7	6	4	4	1.32193	1.70044	0.807355
Cre10.g423550.t1.1	11	13	15	1	3	6	3.45943	2.11548	1.32193
Cre17.g700250.t1.2	9	15	14	3	7	1	1.58496	1.09954	3.80735
Cre01.g025500.t1.1	8	15	12	7	5	1	0.192645	1.58496	3.58496
Cre06.g281350.t1.2	6	15	15	2	4	6	1.58496	1.90689	1.32193
Cre06.g288350.t1.1	6	12	15	4	4	7	0.584963	1.58496	1.09954
Cre11.g467757.t1.1	9	11	15	6	6	1	0.584963	0.874469	3.90689
Cre03.g156100.t1.2	11	15	9	1	3	7	3.45943	2.32193	0.36257
Cre10.g450850.t1.1	15	11	12	2	1	5	2.90689	3.45943	1.26303
Cre08.g364700.t2.1	8	15	9	2	5	5	2	1.58496	0.847997
Cre10.g433950.t1.1	7	2	5	8	7	15	-0.192645	-1.80735	-1.58496
Cre06.g251350.t1.1	8	15	6	4	5	5	1	1.58496	0.263034
Cre02.g144500.t1.1	5	15	8	4	5	5	0.321928	1.58496	0.678072
Cre09.g387800.t1.2	6	2	2	15	8	9	-1.32193	-2	-2.16993
Cre02.g093750.t1.2	2	11	3	1	6	15	1	0.874469	-2.32193
Cre11.g478100.t1.2	5	15	12	2	3	1	1.32193	2.32193	3.58496
Cre17.g735950.t1.2	6	15	13	1	1	2	2.58496	3.90689	2.70044
Cre04.g221000.t1.2	4	15	7	1	2	6	2	2.90689	0.222392
Cre16.g677765.t1.1	1	15	3	1	1	3	0	3.90689	0
Cre13.g566000.t1.2	11	14	6	10	12	13	0.137504	0.222392	-1.11548
Cre10.g442700.t1.2	14	12	14	8	7	7	0.807355	0.777608	1
Cre03.g199759.t1.1	14	11	14	5	9	8	1.48543	0.289507	0.807355
Cre02.g103400.t1.2	14	9	14	11	4	6	0.347923	1.16993	1.22239
Cre16.g695100.t1.1	14	12	12	6	7	7	1.22239	0.777608	0.777608
Cre10.g435300.t1.2	10	10	4	10	8	14	0	0.321928	-1.80735
Cre16.g685901.t1.1	12	14	11	8	4	7	0.584963	1.80735	0.652077
Cre16.g649600.t1.2	9	14	13	3	8	8	1.58496	0.807355	0.70044
Cre06.g275900.t1.2	8	6	6	8	14	12	0	-1.22239	-1
Cre09.g395880.t1.1	8	14	14	8	7	3	0	1	2.22239
Cre09.g410250.t1.1	8	5	6	14	12	8	-0.807355	-1.26303	-0.415037
Cre10.g423650.t1.2	5	6	7	14	10	11	-1.48543	-0.736966	-0.652077
Cre11.g467578.t1.1	10	3	7	9	10	14	0.152003	-1.73697	-1
Cre09.g396100.t1.2	5	6	9	9	14	9	-0.847997	-1.22239	0
Cre02.g074650.t1.2	10	14	13	6	4	4	0.736966	1.80735	1.70044
Cre03.g194200.t1.2	7	3	3	12	14	12	-0.777608	-2.22239	-2
Cre03.g200991.t1.1	10	11	14	7	5	4	0.514573	1.1375	1.80735
Cre06.g278256.t1.1	9	14	12	2	7	7	2.16993	1	0.777608
Cre07.g324000.t1.2	11	14	12	5	5	4	1.1375	1.48543	1.58496
Cre09.g400553.t1.1	7	12	14	5	5	8	0.485427	1.26303	0.807355
Cre06.g270200.t1.1	9	14	4	7	7	9	0.36257	1	-1.16993
Cre10.g422050.t1.2	14	10	8	8	3	7	0.807355	1.73697	0.192645
Cre05.g247950.t1.2	3	5	8	14	10	9	-2.22239	-1	-0.169925
Cre06.g282900.t1.2	9	3	7	8	14	8	0.169925	-2.22239	-0.192645
Cre07.g326600.t1.2	11	14	8	5	7	4	1.1375	1	1
Cre10.g425950.t1.2	10	14	3	5	11	6	1	0.347923	-1
Cre03.g171950.t1.1	8	5	7	14	10	4	-0.807355	-1	0.807355
Cre06.g279400.t1.2	5	10	5	4	10	14	0.321928	0	-1.48543
Cre12.g496750.t1.2	14	8	3	4	9	10	1.80735	-0.169925	-1.73697
Cre12.g524600.t1.2	8	11	14	7	4	4	0.192645	1.45943	1.80735
Cre01.g039350.t1.2	9	14	6	10	4	4	-0.152003	1.80735	0.584963
Cre04.g226050.t1.1	9	14	10	2	3	9	2.16993	2.22239	0.152003
Cre09.g389250.t1.2	11	8	7	14	3	4	-0.347923	1.41504	0.807355
Cre01.g054850.t1.2	3	5	7	7	14	10	-1.22239	-1.48543	-0.514573
Cre02.g082300.t1.2	10	14	9	4	6	3	1.32193	1.22239	1.58496
Cre10.g451950.t1.2	7	4	3	6	12	14	0.222392	-1.58496	-2.22239
Cre12.g530300.t1.2	6	3	12	3	8	14	1	-1.41504	-0.222392
Cre03.g205800.t1.2	9	14	9	3	5	5	1.58496	1.48543	0.847997
Cre02.g077750.t1.2	12	11	14	4	1	2	1.58496	3.45943	2.80735
Cre16.g657850.t1.2	9	14	8	6	5	2	0.584963	1.48543	2
Cre03.g207800.t1.2	11	4	6	7	14	1	0.652077	-1.80735	2.58496
Cre10.g461900.t1.2	7	14	8	1	4	9	2.80735	1.80735	-0.169925
Cre11.g467610.t1.1	6	10	11	1	1	14	2.58496	3.32193	-0.347923
Cre12.g508200.t1.2	5	14	11	1	5	5	2.32193	1.48543	1.1375
Cre06.g250300.t1.2	10	1	1	7	14	6	0.514573	-3.80735	-2.58496
Cre09.g387000.t1.2	14	7	10	4	1	2	1.80735	2.80735	2.32193
Cre17.g718650.t1.2	5	14	11	2	4	1	1.32193	1.80735	3.45943
Cre01.g052100.t1.2	3	2	1	7	7	14	-1.22239	-1.80735	-3.80735
Cre10.g438700.t1.1	7	14	9	1	2	1	2.80735	2.80735	3.16993
Cre15.g641750.t1.1	4	12	14	1	1	1	2	3.58496	3.80735
Cre01.g005850.t1.2	3	2	2	14	7	3	-2.22239	-1.80735	-0.584963
Cre10.g431800.t1.2	14	4	5	4	3	1	1.80735	0.415037	2.32193
Cre01.g028200.t2.1	1	1	1	14	1	1	-3.80735	0	0
Cre09.g388500.t1.2	12	11	5	9	12	13	0.415037	-0.125531	-1.37851
Cre16.g687900.t1.2	10	5	7	13	12	11	-0.378512	-1.26303	-0.652077
Cre12.g524100.t1.2	13	13	11	4	10	6	1.70044	0.378512	0.874469
Cre05.g233303.t1.1	11	13	10	10	6	6	0.137504	1.11548	0.736966
Cre13.g590800.t1.2	12	12	7	11	1	13	0.125531	3.58496	-0.893085
Cre13.g604150.t1.2	6	7	12	12	13	5	-1	-0.893085	1.26303
Cre16.g691000.t1.2	12	5	4	12	8	13	0	-0.678072	-1.70044
Cre02.g079700.t1.2	13	5	7	13	10	5	0	-1	0.485427
Cre02.g143307.t1.1	9	13	4	11	6	10	-0.289507	1.11548	-1.32193
Cre03.g156250.t1.2	11	10	3	8	13	8	0.459432	-0.378512	-1.41504
Cre10.g456700.t1.2	13	10	12	8	5	5	0.70044	1	1.26303
Cre09.g416000.t1.2	12	13	8	7	5	7	0.777608	1.37851	0.192645
Cre09.g416800.t1.2	7	13	9	6	6	11	0.222392	1.11548	-0.289507
Cre16.g694400.t1.2	10	8	5	9	7	13	0.152003	0.192645	-1.37851
Cre02.g142146.t1.1	12	3	1	13	11	11	-0.115477	-1.87447	-3.45943
Cre05.g245550.t1.1	13	9	8	4	8	9	1.70044	0.169925	-0.169925
Cre10.g420350.t1.2	8	6	4	13	10	10	-0.70044	-0.736966	-1.32193
Cre13.g582350.t1.1	8	11	9	6	4	13	0.415037	1.45943	-0.530515
Cre02.g087700.t1.2	13	8	7	5	12	5	1.37851	-0.584963	0.485427
Cre17.g721300.t1.2	6	13	5	8	7	11	-0.415037	0.893085	-1.1375
Cre03.g148300.t1.2	8	13	13	5	5	5	0.678072	1.37851	1.37851
Cre09.g393728.t1.1	10	13	9	7	9	1	0.514573	0.530515	3.16993
Cre13.g592150.t1.2	8	13	10	3	6	9	1.41504	1.11548	0.152003
Cre15.g643600.t1.2	9	13	11	6	6	3	0.584963	1.11548	1.87447
Cre17.g722800.t1.2	5	13	10	6	9	5	-0.263034	0.530515	1
Cre09.g387393.t1.1	6	13	6	7	6	9	-0.222392	1.11548	-0.584963
Cre16.g662702.t1.1	5	6	5	13	12	6	-1.37851	-1	-0.263034
Cre03.g200250.t1.2	6	1	1	13	13	12	-1.11548	-3.70044	-3.58496
Cre09.g409100.t1.2	5	11	5	7	5	13	-0.485427	1.1375	-1.37851
Cre17.g708750.t1.2	13	11	7	5	7	3	1.37851	0.652077	1.22239
Cre07.g349200.t1.2	4	3	4	11	10	13	-1.45943	-1.73697	-1.70044
Cre09.g397512.t1.1	8	13	12	3	4	5	1.41504	1.70044	1.26303
Cre06.g283634.t1.1	7	9	13	4	5	6	0.807355	0.847997	1.11548
Cre02.g117900.t1.1	6	11	13	3	7	3	1	0.652077	2.11548
Cre09.g416850.t1.2	7	1	2	11	9	13	-0.652077	-3.16993	-2.70044
Cre12.g519900.t1.2	8	3	3	6	13	8	0.415037	-2.11548	-1.41504
Cre12.g522550.t1.2	13	4	1	6	11	6	1.11548	-1.45943	-2.58496
Cre13.g562550.t1.1	6	13	9	5	3	5	0.263034	2.11548	0.847997
Cre01.g019850.t1.1	5	13	8	4	6	4	0.321928	1.11548	1
Cre08.g367300.t1.1	8	9	5	1	4	13	3	1.16993	-1.37851
Cre06.g257000.t1.2	7	13	7	4	4	4	0.807355	1.70044	0.807355
Cre06.g269650.t1.2	8	8	13	4	3	3	1	1.41504	2.11548
Cre06.g284000.t1.2	3	11	13	1	2	8	1.58496	2.45943	0.70044
Cre12.g509650.t1.2	8	4	1	13	8	3	-0.70044	-1	-1.58496
Cre12.g544050.t1.1	1	1	8	12	13	1	-3.58496	-3.70044	3
Cre03.g207825.t2.1	8	13	8	1	1	3	3	3.70044	1.41504
Cre06.g296750.t1.2	13	4	4	10	2	1	0.378512	1	2
Cre02.g086300.t2.1	5	1	1	12	13	1	-1.26303	-3.70044	0
Cre11.g467527.t1.1	8	1	1	13	9	1	-0.70044	-3.16993	0
Cre01.g007651.t1.1	5	8	13	1	1	1	2.32193	3	3.70044
Cre09.g394621.t2.1	3	3	3	1	5	13	1.58496	-0.736966	-2.11548
Cre17.g735800.t1.2	1	9	13	1	1	3	0	3.16993	2.11548
Cre02.g120250.t2.1	5	3	1	3	13	1	0.736966	-2.11548	0
Cre04.g226250.t1.1	3	1	13	5	1	1	-0.736966	0	3.70044
Cre02.g093950.t1.2	1	13	5	1	1	1	0	3.70044	2.32193
Cre24.g755097.t1.1	1	1	1	13	1	1	-3.70044	0	0
Cre12.g553250.t1.2	11	7	5	12	10	11	-0.125531	-0.514573	-1.1375
Cre15.g638400.t1.2	9	10	2	12	11	11	-0.415037	-0.137504	-2.45943
Cre06.g267100.t1.2	12	12	8	9	9	4	0.415037	0.415037	1
Cre06.g296500.t1.2	9	12	12	8	7	6	0.169925	0.777608	1
Cre03.g207713.t1.1	12	12	11	5	8	5	1.26303	0.584963	1.1375
Cre08.g371450.t2.1	6	9	6	10	10	12	-0.736966	-0.152003	-1
Cre17.g729150.t1.2	10	11	12	5	9	6	1	0.289507	1
Cre01.g020350.t1.2	10	6	12	9	9	6	0.152003	-0.584963	1
Cre12.g560450.t1.1	9	12	7	1	11	12	3.16993	0.125531	-0.777608
Cre02.g077850.t1.2	12	12	12	7	4	4	0.777608	1.58496	1.58496
Cre05.g234850.t1.1	6	12	9	8	4	11	-0.415037	1.58496	-0.289507
Cre07.g314100.t1.2	11	9	12	9	5	4	0.289507	0.847997	1.58496
Cre08.g374800.t1.2	12	12	8	5	5	8	1.26303	1.26303	0
Cre13.g566700.t1.1	12	10	9	9	6	4	0.415037	0.736966	1.16993
Cre14.g631900.t1.2	7	6	12	8	11	6	-0.192645	-0.874469	1
Cre06.g259600.t1.1	6	12	7	8	5	11	-0.415037	1.26303	-0.652077
Cre09.g390763.t1.1	7	7	6	5	12	12	0.485427	-0.777608	-1
Cre10.g458450.t1.1	8	4	5	11	12	9	-0.459432	-1.58496	-0.847997
Cre12.g494000.t1.2	11	12	10	5	5	6	1.1375	1.26303	0.736966
Cre12.g546050.t1.2	11	8	3	12	7	8	-0.125531	0.192645	-1.41504
Cre17.g737050.t1.2	5	12	11	6	6	9	-0.263034	1	0.289507
Cre48.g761147.t1.1	12	8	11	10	5	2	0.263034	0.678072	2.45943
Cre01.g050100.t1.2	8	4	4	12	10	9	-0.584963	-1.32193	-1.16993
Cre01.g051500.t1.2	9	5	5	8	8	12	0.169925	-0.678072	-1.26303
Cre03.g164000.t1.2	9	7	3	10	12	6	-0.152003	-0.777608	-1
Cre07.g348250.t1.2	6	11	12	10	4	4	-0.736966	1.45943	1.58496
Cre12.g549852.t1.1	7	11	12	5	3	9	0.485427	1.87447	0.415037
Cre17.g698450.t1.2	11	12	4	10	5	5	0.137504	1.26303	-0.321928
Cre03.g186200.t1.2	7	10	12	5	5	6	0.485427	1	1
Cre04.g227350.t1.1	9	11	12	4	5	4	1.16993	1.1375	1.58496
Cre06.g296400.t1.2	4	11	12	1	6	11	2	0.874469	0.125531
Cre13.g566450.t1.2	6	10	12	7	4	6	-0.222392	1.32193	1
Cre03.g169150.t1.2	9	10	12	8	4	1	0.169925	1.32193	3.58496
Cre03.g199535.t1.1	6	1	5	9	11	12	-0.584963	-3.45943	-1.26303
Cre07.g324050.t1.2	8	12	8	1	7	8	3	0.777608	0
Cre11.g476200.t1.2	11	12	9	6	5	1	0.874469	1.26303	3.16993
Cre03.g188550.t1.1	12	7	9	3	7	5	2	0	0.847997
Cre06.g282200.t1.2	5	5	4	6	12	11	-0.263034	-1.26303	-1.45943
Cre11.g478240.t1.1	10	12	7	5	3	6	1	2	0.222392
Cre26.g756797.t1.1	7	12	10	3	3	7	1.22239	2	0.514573
Cre02.g091700.t1.2	7	4	5	11	12	2	-0.652077	-1.58496	1.32193
Cre12.g545300.t1.2	7	12	7	4	6	5	0.807355	1	0.485427
Cre02.g112150.t1.2	3	12	9	1	5	10	1.58496	1.26303	-0.152003
Cre03.g163700.t1.2	4	7	12	6	7	4	-0.584963	0	1.58496
Cre03.g176400.t1.1	8	9	12	4	4	3	1	1.16993	2
Cre11.g468750.t1.2	7	3	3	8	7	12	-0.192645	-1.22239	-2
Cre01.g030200.t1.2	7	1	5	11	12	3	-0.652077	-3.58496	0.736966
Cre12.g538100.t1.2	3	12	12	2	3	7	0.584963	2	0.777608
Cre02.g142351.t1.1	7	12	10	1	4	4	2.80735	1.58496	1.32193
Cre14.g633400.t1.1	4	8	12	3	5	6	0.415037	0.678072	1
Cre05.g239450.t1.1	9	12	10	1	1	4	3.16993	3.58496	1.32193
Cre06.g278122.t1.1	3	9	12	1	6	6	1.58496	0.584963	1
Cre16.g680900.t1.2	7	7	5	3	3	12	1.22239	1.22239	-1.26303
Cre16.g687950.t1.2	4	12	7	1	4	9	2	1.58496	-0.36257
Cre06.g251100.t1.2	3	4	4	5	8	12	-0.736966	-1	-1.58496
Cre09.g396300.t1.2	8	1	4	12	8	3	-0.584963	-3	0.415037
Cre11.g467556.t1.1	9	12	5	5	3	2	0.847997	2	1.32193
Cre03.g176651.t1.1	5	6	12	4	3	5	0.321928	1	1.26303
Cre07.g325748.t1.1	1	9	7	3	3	12	-1.58496	1.58496	-0.777608
Cre11.g480060.t1.2	6	12	11	2	3	1	1.58496	2	3.45943
Cre17.g696300.t1.1	7	12	12	2	1	1	1.80735	3.58496	3.58496
Cre01.g038650.t1.2	6	12	6	3	4	3	1	1.58496	1
Cre02.g073200.t1.2	8	3	1	12	6	4	-0.584963	-1	-2
Cre02.g082450.t1.2	3	12	8	3	2	4	0	2.58496	1
Cre09.g388800.t1.2	3	12	9	1	3	4	1.58496	2	1.16993
Cre12.g494400.t1.2	12	7	5	1	6	1	3.58496	0.222392	2.32193
Cre17.g738300.t1.2	3	4	5	12	6	2	-2	-0.584963	1.32193
Cre07.g340900.t1.2	4	12	11	1	1	2	2	3.58496	2.45943
Cre16.g677950.t1.1	5	8	12	4	1	1	0.321928	3	3.58496
Cre17.g726150.t1.1	7	12	8	1	1	1	2.80735	3.58496	3
Cre02.g117050.t1.1	1	12	1	1	1	12	0	3.58496	-3.58496
Cre14.g630895.t2.1	2	12	11	1	1	1	1	3.58496	3.45943
Cre10.g426292.t1.1	1	11	12	1	1	1	0	3.45943	3.58496
Cre03.g145947.t1.1	6	12	5	1	1	1	2.58496	3.58496	2.32193
Cre16.g651650.t1.1	1	10	1	1	1	12	0	3.32193	-3.58496
Cre07.g316850.t1.2	2	3	3	12	1	1	-2.58496	1.58496	1.58496
Cre02.g088750.t1.2	1	1	3	1	1	12	0	0	-2
Cre06.g265000.t1.2	12	1	1	1	1	1	3.58496	0	0
Cre02.g146250.t1.2	9	11	10	4	9	9	1.16993	0.289507	0.152003
Cre17.g746647.t2.1	11	11	10	9	7	3	0.289507	0.652077	1.73697
Cre02.g091100.t1.2	10	5	5	11	10	9	-0.137504	-1	-0.847997
Cre07.g331500.t1.1	10	3	6	9	11	11	0.152003	-1.87447	-0.874469
Cre08.g358563.t1.1	11	10	11	8	6	4	0.459432	0.736966	1.45943
Cre09.g392655.t1.1	10	11	8	4	7	10	1.32193	0.652077	-0.321928
Cre14.g614100.t1.2	4	11	7	9	7	11	-1.16993	0.652077	-0.652077
Cre03.g178400.t1.1	8	11	10	7	5	7	0.192645	1.1375	0.514573
Cre06.g300800.t1.2	2	9	5	10	11	11	-2.32193	-0.289507	-1.1375
Cre15.g637761.t2.1	10	8	9	5	11	5	1	-0.459432	0.847997
Cre01.g027950.t1.2	11	6	2	9	11	8	0.289507	-0.874469	-2
Cre06.g278203.t1.1	8	8	11	7	8	5	0.192645	0	1.1375
Cre04.g217933.t1.1	9	7	11	5	9	5	0.847997	-0.36257	1.1375
Cre13.g562501.t1.1	8	11	10	6	6	5	0.415037	0.874469	1
Cre11.g467682.t1.1	10	7	11	3	8	6	1.73697	-0.192645	0.874469
Cre13.g568400.t1.2	5	11	9	6	11	3	-0.263034	0	1.58496
Cre12.g511100.t1.1	8	8	11	7	6	4	0.192645	0.415037	1.45943
Cre12.g515700.t1.2	8	11	6	4	7	8	1	0.652077	-0.415037
Cre16.g664700.t1.2	7	8	10	11	6	2	-0.652077	0.415037	2.32193
Cre07.g352850.t1.2	8	3	5	10	6	11	-0.321928	-1	-1.1375
Cre12.g558450.t1.2	7	11	7	5	5	8	0.485427	1.1375	-0.192645
Cre11.g467712.t1.1	11	5	11	4	5	6	1.45943	0	0.874469
Cre12.g544752.t1.1	7	11	10	2	6	6	1.80735	0.874469	0.736966
Cre16.g649350.t1.1	9	7	4	5	6	11	0.847997	0.222392	-1.45943
Cre16.g690767.t1.1	7	11	8	5	4	7	0.485427	1.45943	0.192645
Cre17.g710100.t1.1	6	10	11	6	3	6	0	1.73697	0.874469
Cre08.g358540.t1.1	5	3	4	11	9	9	-1.1375	-1.58496	-1.16993
Cre10.g420900.t1.2	11	11	10	3	5	1	1.87447	1.1375	3.32193
Cre11.g467699.t1.1	6	6	11	6	7	5	0	-0.222392	1.1375
Cre13.g586050.t1.1	5	9	10	4	2	11	0.321928	2.16993	-0.137504
Cre16.g676650.t1.2	11	10	9	3	3	5	1.87447	1.73697	0.847997
Cre03.g155250.t1.2	11	8	6	5	7	3	1.1375	0.192645	1
Cre12.g554400.t1.1	8	11	4	1	9	7	3	0.289507	-0.807355
Cre17.g746597.t2.1	11	1	8	7	10	3	0.652077	-3.32193	1.41504
Cre01.g031050.t1.2	8	11	9	3	3	5	1.41504	1.87447	0.847997
Cre07.g332500.t1.2	7	11	6	8	3	4	-0.192645	1.87447	0.584963
Cre08.g361850.t1.2	9	8	11	1	3	7	3.16993	1.41504	0.652077
Cre10.g430000.t1.1	3	5	3	8	11	9	-1.41504	-1.1375	-1.58496
Cre12.g493950.t1.2	4	3	1	10	10	11	-1.32193	-1.73697	-3.45943
Cre04.g232602.t1.1	11	6	6	5	2	8	1.1375	1.58496	-0.415037
Cre03.g172600.t1.2	9	6	11	3	4	4	1.58496	0.584963	1.45943
Cre03.g192550.t1.1	4	8	11	7	1	6	-0.807355	3	0.874469
Cre04.g214503.t1.1	1	5	3	11	8	9	-3.45943	-0.678072	-1.58496
Cre10.g454100.t1.2	3	8	11	4	6	5	-0.415037	0.415037	1.1375
Cre17.g732300.t1.2	4	11	4	5	5	8	-0.321928	1.1375	-1
Cre01.g002050.t1.1	3	9	11	1	3	9	1.58496	1.58496	0.289507
Cre03.g144707.t1.1	11	8	4	6	3	4	0.874469	1.41504	0
Cre04.g224750.t1.2	4	5	4	5	7	11	-0.321928	-0.485427	-1.45943
Cre08.g378050.t1.2	1	6	7	4	11	7	-2	-0.874469	0
Cre12.g517400.t1.2	11	7	6	5	2	5	1.1375	1.80735	0.263034
Cre02.g108850.t1.2	1	1	3	9	11	10	-3.16993	-3.45943	-1.73697
Cre06.g291150.t1.1	7	11	7	2	6	2	1.80735	0.874469	1.80735
Cre07.g322000.t1.2	8	11	5	4	3	4	1	1.87447	0.321928
Cre10.g447300.t1.2	5	9	3	3	4	11	0.736966	1.16993	-1.87447
Cre11.g477625.t1.1	5	5	4	5	11	5	0	-1.1375	-0.321928
Cre13.g567700.t1.2	4	4	3	7	6	11	-0.807355	-0.584963	-1.87447
Cre16.g673729.t1.1	5	6	1	11	7	5	-1.1375	-0.222392	-2.32193
Cre03.g175000.t1.2	11	10	10	1	1	1	3.45943	3.32193	3.32193
Cre10.g442000.t1.2	6	11	6	2	4	5	1.58496	1.45943	0.263034
Cre13.g606850.t1.2	4	8	11	4	3	4	0	1.41504	1.45943
Cre14.g626900.t1.2	2	4	6	4	7	11	-1	-0.807355	-0.874469
Cre02.g075650.t1.2	6	5	11	3	6	2	1	-0.263034	2.45943
Cre17.g728100.t1.2	7	11	5	2	3	5	1.80735	1.87447	0
Cre19.g750147.t1.1	11	5	3	5	6	3	1.1375	-0.263034	0
Cre02.g143000.t1.2	3	1	1	9	7	11	-1.58496	-2.80735	-3.45943
Cre05.g234100.t1.2	7	7	2	11	1	4	-0.652077	2.80735	-1
Cre07.g334900.t1.1	5	1	1	5	9	11	0	-3.16993	-3.45943
Cre09.g401515.t1.1	6	1	1	11	8	5	-0.874469	-3	-2.32193
Cre12.g510050.t1.2	4	8	11	1	3	5	2	1.41504	1.1375
Cre02.g083065.t1.2	8	6	11	4	1	1	1	2.58496	3.45943
Cre01.g001550.t1.1	4	1	3	11	6	5	-1.45943	-2.58496	-0.736966
Cre06.g275050.t1.1	4	11	10	2	1	2	1	3.45943	2.32193
Cre07.g318800.t1.2	2	4	7	1	5	11	1	-0.321928	-0.652077
Cre12.g518900.t1.2	4	11	4	4	4	3	0	1.45943	0.415037
Cre06.g251650.t1.1	4	7	11	1	1	5	2	2.80735	1.1375
Cre12.g550400.t1.2	4	11	4	5	3	1	-0.321928	1.87447	2
Cre13.g605200.t1.1	6	11	8	1	1	1	2.58496	3.45943	3
Cre13.g588700.t1.1	4	1	3	11	7	1	-1.45943	-2.80735	1.58496
Cre17.g720750.t1.2	1	11	10	3	1	1	-1.58496	3.45943	3.32193
Cre16.g657250.t1.2	11	1	4	7	2	1	0.652077	-1	2
Cre12.g555001.t1.1	1	7	11	1	1	1	0	2.80735	3.45943
Cre02.g120100.t1.2	1	11	2	2	2	2	-1	2.45943	0
Cre13.g589350.t1.2	1	1	1	1	3	11	0	-1.58496	-3.45943
Cre05.g236050.t1.1	1	1	1	1	1	11	0	0	-3.45943

### Sheet: Figure S8 Panel A (n=91)
Protein ID
Cre07.g333150.t1.2
Cre16.g676350.t1.1
Cre08.g361850.t1.2
Cre12.g544600.t1.2
Cre16.g676600.t1.1
Cre17.g726150.t1.1
Cre12.g498500.t1.2
Cre12.g555001.t1.1
Cre11.g468050.t1.2
Cre03.g149250.t1.2
Cre01.g053000.t1.2
Cre17.g735950.t1.2
Cre07.g352800.t1.2
Cre12.g554929.t1.2
Cre11.g478100.t1.2
Cre06.g278163.t1.1
Cre06.g287050.t1.2
Cre01.g020918.t1.1
Cre05.g230850.t1.1
Cre13.g570400.t1.2
Cre07.g340900.t1.2
Cre06.g257000.t1.2
Cre13.g583550.t1.2
Cre17.g725750.t1.2
Cre06.g306400.t1.2
Cre05.g245158.t1.1
Cre03.g145787.t1.1
Cre02.g093750.t1.2
Cre13.g589450.t1.2
Cre13.g569350.t1.2
Cre10.g450850.t1.1
Cre06.g278256.t1.1
Cre14.g617450.t1.2
Cre16.g663500.t1.2
Cre14.g617400.t1.2
Cre13.g568750.t1.1
Cre02.g108450.t1.2
Cre05.g239450.t1.1
Cre17.g726850.t1.2
Cre01.g002050.t1.1
Cre17.g725200.t1.2
Cre06.g274650.t1.1
Cre17.g696300.t1.1
Cre07.g318800.t1.2
Cre06.g281350.t1.2
Cre17.g737050.t1.2
Cre10.g458450.t1.1
Cre03.g210513.t1.1
Cre02.g087700.t1.2
Cre02.g090850.t1.1
Cre15.g641750.t1.1
Cre13.g586050.t1.1
Cre01.g044800.t1.2
Cre02.g085450.t1.2
Cre16.g657250.t1.2
Cre06.g296700.t1.2
Cre09.g391450.t1.2
Cre11.g467527.t1.1
Cre04.g214150.t1.1
Cre02.g091700.t1.2
Cre08.g372450.t1.2
Cre04.g232104.t1.1
Cre17.g703900.t1.2
Cre11.g467573.t1.1
Cre16.g673650.t1.1
Cre01.g054500.t1.2
Cre09.g396213.t1.1
Cre07.g349200.t1.2
Cre14.g630859.t1.1
Cre06.g250300.t1.2
Cre01.g027950.t1.2
Cre01.g051500.t1.2
Cre06.g272650.t1.2
Cre12.g490500.t1.2
Cre12.g508750.t1.2
Cre12.g550850.t1.2
Cre16.g687900.t1.2
Cre12.g522550.t1.2
Cre10.g425900.t1.2
Cre01.g049950.t1.1
Cre09.g392867.t1.1
Cre07.g344950.t1.2
Cre03.g164600.t1.2
Cre06.g283050.t1.2
Cre03.g156900.t1.2
Cre06.g296750.t1.2
Cre16.g657200.t1.1
Cre16.g695100.t1.1
Cre11.g474800.t1.2
Cre05.g247950.t1.2
Cre18.g750047.t1.1

### Sheet: Figure S8 Panel A (n=78)
Protein ID
Cre14.g617400.t1.2
Cre06.g287050.t1.2
Cre17.g726150.t1.1
Cre17.g735950.t1.2
Cre07.g340900.t1.2
Cre07.g333150.t1.2
Cre06.g306400.t1.2
Cre16.g676600.t1.1
Cre13.g570400.t1.2
Cre12.g554929.t1.2
Cre15.g641750.t1.1
Cre17.g696300.t1.1
Cre05.g239450.t1.1
Cre10.g450850.t1.1
Cre17.g726850.t1.2
Cre16.g676350.t1.1
Cre17.g725200.t1.2
Cre17.g725750.t1.2
Cre06.g278256.t1.1
Cre08.g361850.t1.2
Cre13.g568750.t1.1
Cre07.g352800.t1.2
Cre05.g245158.t1.1
Cre06.g278163.t1.1
Cre01.g020918.t1.1
Cre11.g474800.t1.2
Cre13.g583550.t1.2
Cre06.g257000.t1.2
Cre05.g230850.t1.1
Cre06.g281350.t1.2
Cre03.g149250.t1.2
Cre12.g498500.t1.2
Cre02.g090850.t1.1
Cre13.g569350.t1.2
Cre16.g695100.t1.1
Cre01.g002050.t1.1
Cre13.g586050.t1.1
Cre17.g737050.t1.2
Cre11.g478100.t1.2
Cre12.g544600.t1.2
Cre12.g555001.t1.1
Cre06.g274650.t1.1
Cre11.g468050.t1.2
Cre03.g145787.t1.1
Cre14.g617450.t1.2
Cre04.g214150.t1.1
Cre03.g210513.t1.1
Cre06.g296750.t1.2
Cre16.g657250.t1.2
Cre02.g087700.t1.2
Cre07.g318800.t1.2
Cre01.g049950.t1.1
Cre13.g589450.t1.2
Cre02.g093750.t1.2
Cre12.g522550.t1.2
Cre06.g250300.t1.2
Cre03.g164600.t1.2
Cre09.g391450.t1.2
Cre05.g247950.t1.2
Cre02.g091700.t1.2
Cre17.g703900.t1.2
Cre12.g490500.t1.2
Cre11.g467527.t1.1
Cre01.g027950.t1.2
Cre01.g051500.t1.2
Cre16.g673650.t1.1
Cre07.g349200.t1.2
Cre08.g372450.t1.2
Cre12.g550850.t1.2
Cre10.g425900.t1.2
Cre04.g232104.t1.1
Cre06.g272650.t1.2
Cre03.g156900.t1.2
Cre10.g458450.t1.1
Cre12.g508750.t1.2
Cre16.g687900.t1.2
Cre09.g396213.t1.1
Cre02.g108450.t1.2

### Sheet: Figure S8 Panel B (n=46)
Protein ID
Cre16.g676350.t1.1
Cre16.g676600.t1.1
Cre07.g352800.t1.2
Cre11.g478100.t1.2
Cre05.g230850.t1.1
Cre10.g450850.t1.1
Cre13.g568750.t1.1
Cre05.g239450.t1.1
Cre17.g726850.t1.2
Cre17.g696300.t1.1
Cre02.g087700.t1.2
Cre02.g090850.t1.1
Cre08.g361850.t1.2
Cre12.g498500.t1.2
Cre11.g468050.t1.2
Cre03.g149250.t1.2
Cre12.g554929.t1.2
Cre06.g278163.t1.1
Cre01.g020918.t1.1
Cre07.g340900.t1.2
Cre06.g257000.t1.2
Cre13.g583550.t1.2
Cre17.g725750.t1.2
Cre06.g306400.t1.2
Cre05.g245158.t1.1
Cre03.g145787.t1.1
Cre02.g093750.t1.2
Cre13.g589450.t1.2
Cre13.g569350.t1.2
Cre06.g278256.t1.1
Cre14.g617450.t1.2
Cre16.g663500.t1.2
Cre14.g617400.t1.2
Cre02.g108450.t1.2
Cre17.g725200.t1.2
Cre06.g274650.t1.1
Cre07.g318800.t1.2
Cre06.g281350.t1.2
Cre17.g737050.t1.2
Cre10.g458450.t1.1
Cre03.g210513.t1.1
Cre15.g641750.t1.1
Cre13.g586050.t1.1
Cre01.g049950.t1.1
Cre03.g156900.t1.2
Cre17.g735950.t1.2

### Sheet: Figure S8 Panel B (n=45) 
Protein ID
Cre15.g641750.t1.1
Cre17.g696300.t1.1
Cre12.g554929.t1.2
Cre17.g735950.t1.2
Cre07.g340900.t1.2
Cre11.g478100.t1.2
Cre06.g306400.t1.2
Cre16.g676600.t1.1
Cre11.g468050.t1.2
Cre03.g145787.t1.1
Cre14.g617450.t1.2
Cre05.g239450.t1.1
Cre10.g450850.t1.1
Cre17.g726850.t1.2
Cre16.g676350.t1.1
Cre14.g617400.t1.2
Cre17.g725200.t1.2
Cre13.g568750.t1.1
Cre07.g352800.t1.2
Cre17.g725750.t1.2
Cre06.g278256.t1.1
Cre13.g569350.t1.2
Cre05.g245158.t1.1
Cre08.g361850.t1.2
Cre06.g281350.t1.2
Cre03.g149250.t1.2
Cre12.g498500.t1.2
Cre02.g090850.t1.1
Cre06.g278163.t1.1
Cre01.g020918.t1.1
Cre13.g583550.t1.2
Cre06.g257000.t1.2
Cre05.g230850.t1.1
Cre03.g210513.t1.1
Cre06.g274650.t1.1
Cre13.g586050.t1.1
Cre17.g737050.t1.2
Cre13.g589450.t1.2
Cre02.g093750.t1.2
Cre02.g087700.t1.2
Cre07.g318800.t1.2
Cre01.g049950.t1.1
Cre10.g458450.t1.1
Cre03.g156900.t1.2
Cre02.g108450.t1.2
